# Reconstructing the lineage histories and differentiation trajectories of individual cancer cells in *JAK2*-mutant myeloproliferative neoplasms

**DOI:** 10.1101/2020.08.24.265058

**Authors:** Debra Van Egeren, Javier Escabi, Maximilian Nguyen, Shichen Liu, Christopher R. Reilly, Sachin Patel, Baransel Kamaz, Maria Kalyva, Daniel J. DeAngelo, Ilene Galinsky, Martha Wadleigh, Eric S. Winer, Marlise R. Luskin, Richard M. Stone, Jacqueline S. Garcia, Gabriela S. Hobbs, Fernando D. Camargo, Franziska Michor, Ann Mullally, Isidro Cortes-Ciriano, Sahand Hormoz

## Abstract

Some cancers originate from a single mutation event in a single cell. For example, blood cancers known as myeloproliferative neoplasms (MPN) are thought to originate through the acquisition of a driver mutation (most commonly *JAK2*-V617F) in a hematopoietic stem cell (HSC). However, when the mutation first occurs in individual patients and how it impacts the behavior of HSCs in their native context is not known. Here we quantified the impact of the *JAK2-*V617F mutation on the proliferation dynamics of HSCs and the differentiation trajectories of their progenies in individual MPN patients. We reconstructed the lineage history of individual HSCs obtained from MPN patients using the patterns of spontaneous somatic mutations accrued in their genomes over time. Strikingly, we found that the *JAK2-*V617F mutation occurred in a single HSC several decades before MPN diagnosis — at age 9±2 years in a 34-year-old patient, and at age 19±3 years in a 63-year-old patient. For each patient, we inferred the number of mutated HSCs over time and computed their fitness. The population of *JAK2*-mutated HSCs grew exponentially by 63±15% and 44±13% every year in the two patients, respectively. To contrast the differentiation trajectories of the *JAK2*-mutated HSCs with those of healthy HSCs, we simultaneously measured the full transcriptome and somatic mutations in single hematopoietic stem and progenitor cells (HSPCs). We found that the fraction of *JAK2*-mutant HSPCs varied significantly across different myeloid cell types within the same patient. The erythroid progenitor cells were often entirely *JAK2*-mutant, even when the peripheral blood *JAK2*-V617F allele burden was low. The novel biological insights uncovered by this work have implications for the prevention and treatment of MPN, as well as the accurate assessment of disease burden in patients. The technology platforms and computational frameworks developed here are broadly applicable to other types of hematological malignancies and cancers.
