## Supplemental Table 5 for "Reconstructing the lineage histories and differentiation trajectories of individual cancer cells in *JAK2*-mutant myeloproliferative neoplasms"

### Sheet: Sheet1
JAK2 V617F ET genes	anti-apoptotic	S phase	G2/M phase
Chen, E. et al. Distinct Clinical Phenotypes Associated with JAK2V617F Reflect Differential STAT1 Signaling. Cancer Cell 18, 524–535 (2010).	Nam, A. S. et al. Somatic mutations and cell identity linked by Genotyping of Transcriptomes. Nature 571, 355–360 (2019).	Tirosh, I. et al. Dissecting the multicellular ecosystem of metastatic melanoma by single-cell RNA-seq. Science 352, 189–196 (2016).	Tirosh, I. et al. Dissecting the multicellular ecosystem of metastatic melanoma by single-cell RNA-seq. Science 352, 189–196 (2016).
HLA-DRB1	ACAA2	MCM5	HMGB2
OAS2	ACVR1	PCNA	CDK1
PLA2G4C	AKT1	TYMS	NUSAP1
GBP1	AR	FEN1	UBE2C
OAS1	ARHGEF2	MCM2	BIRC5
CTXN1	ARRB2	MCM4	TPX2
ABHD14B	AVP	RRM1	TOP2A
LOC113179	BAG5	UNG	NDC80
IFI44L	BAX	GINS2	CKS2
TRAP1	BCL2	MCM6	NUF2
MX1	BCL2L1	CDCA7	CKS1B
GBP2	BCL2L10	DTL	MKI67
POLRMT	BCL2L12	PRIM1	TMPO
SLC7A6OS	BCL2L2	UHRF1	CENPF
WDR74	BDKRB2	MLF1IP	TACC3
HLA-H	BIRC6	HELLS	FAM64A
TMEM16K	BMP5	RFC2	SMC4
IFIT2	BRCA1	RPA2	CCNB2
IRF7	C19orf2	NASP	CKAP2L
IFITM2	C2orf18	RAD51AP1	CKAP2
IFIT3	CASP8	GMNN	AURKB
SLC25A22	CD44	WDR76	BUB1
P2RY11	CD74	SLBP	KIF11
FLJ11286	CDKN2D	CCNE2	ANP32E
VASH1	CFLAR	UBR7	TUBB4B
NELF	CLU	POLD3	GTSE1
CKB	COL2A1	MSH2	KIF20B
RPS6KB2	CREB3	ATAD2	HJURP
HMHA1	CREB3L1	RAD51	CDCA3
C1ORF164	CSDA	RRM2	HN1
IFITM1	CSF2	CDC45	CDC20
FLJ10374	CTH	CDC6	TTK
HLA-DQA1	CTNNA1	EXO1	CDC25C
ZNHIT4	CTNNB1	TIPIN	KIF2C
IFITM3	CTTN	DSCC1	RANGAP1
GANAB	CX3CL1	BLM	NCAPD2
PHF15	CX3CR1	CASP8AP2	DLGAP5
DFFA	CXCL12	USP1	CDCA2
MPZL1	CXCR7	CLSPN	CDCA8
TBC1D7	DAPK1	POLA1	ECT2
REXO1	DDX3X	CHAF1B	KIF23
BCKDHA	ELL3	BRIP1	HMMR
NULP1	EPO	E2F8	AURKA
EMD	EYA1	MCM5	PSRC1
GTPBP6	FADD	PCNA	ANLN
DPAGT1	FAIM2	TYMS	LBR
IDH3B	FAS	FEN1	CKAP5
DAXX	FASLG	MCM2	CENPE
BRMS1	FGA	MCM4	CTCF
ALDOC	FGB	RRM1	NEK2
PYGB	FGF10	UNG	G2E3
ARD1A	FGG	GINS2	GAS2L3
HLA-F	FIGNL1	MCM6	CBX5
AVPI1	FXN	CDCA7	CENPA
SLC9A1	FYN
NUDC	GATA1
BANP	GCG
FARSLA	GCLC
FLJ10241	GCLM
SUPV3L1	GDNF
FBXO31	GFRAL
ADRM1	GPX1
EPN1	GRINA
LOC112869	GSTP1
PFKL	HERPUD1
SIAHBP1	HGF
LHPP	HIF1A
UCKL1	HMGB2
CHD4	HMOX1
RNMTL1	HSPA1A
GNPDA1	HSPA1B
TMEM101	HSPB1
GNL1	HSPH1
ST3GAL1	HTRA2
PRMT5	HTT
MFSD5	HYOU1
CPSF3L	ICAM1
AFG3L2	IFI6
SNAPC2	IGBP1
IRF1	IGF1
ZNF672	IL19
EVL	IL1A
PPRC1	IL1B
	IL4
	IL7
	ING2
	INS
	ITGA6
	ITGAV
	IVNS1ABP
	KDM1A
	KIAA1967
	LGALS3
	LMNA
	LRRK2
	MAGEA3
	MAP2K5
	MAPK7
	MAPK8IP1
	MCL1
	MEIS3
	MIF
	MKL1
	MMP9
	MNT
	MPV17L
	MUC1
	NANOS3
	NDUFA13
	NDUFS3
	NFE2L2
	NLE1
	NME5
	NOC2L
	NOG
	NOL3
	NONO
	NOS3
	NR4A2
	NRG1
	NRP1
	OPA1
	PAK7
	PARK2
	PARK7
	PARL
	PCGF2
	PDX1
	PEA15
	PELI3
	PF4
	PGAP2
	PHIP
	PIH1D1
	PINK1
	PLAUR
	PPIF
	PRELID1
	PSEN1
	PSMD10
	PSME3
	PTPN1
	PTTG1IP
	RAF1
	RB1CC1
	RELA
	RFFL
	RIPK1
	RNF34
	RPS6KB1
	RRM2B
	RRN3
	SCG2
	SCRT2
	SELS
	SERPINE1
	SFRP2
	SH3RF1
	SIAH2
	SIRT1
	SLC25A5
	SNAI1
	SNAI2
	SOD2
	SRC
	STRADB
	SYVN1
	TAF9
	TAF9B
	TCF7L2
	TERT
	TGFBR1
	THBS1
	TMBIM1
	TMBIM6
	TMEM161A
	TNF
	TNFAIP3
	TNFRSF10A
	TNFRSF10B
	TNFSF10
	TPT1
	TRADD
	TRAF2
	TRAP1
	TRIAP1
	TRIM32
	TXNDC12
	TXNDC3
	UNC5B
	USP47
	VDAC2
	VNN1
	WFS1
	WNT4
	XBP1
	YAP1
	ZC3HC1
	ZMYND11
	ZNF385A
