## Supplemental Table 1 for "Reconstructing the lineage histories and differentiation trajectories of individual cancer cells in *JAK2*-mutant myeloproliferative neoplasms"

### Sheet: Sheet1
INTERNAL_FORWARD	AATGATACGGCGACCACCGAGATCTACACTCTTTCCCTACACGACGCTC
SHORT_INT_FOR	AATGATACGGCGACCACCGAGATCT
JAK2_EXT1	ACCAACCTCACCAACATTACAGAGGCCT
JAK2_EXT2	AGGAGACTACGGTCAACTGCATGAAACAGA
JAK2_EXT3	GCAGCAAGTATGATGAGCAAGCTTTCTCACA
JAK2_EXT4	GTGACTGGAGTTCAGACGTGTGCTCTTCCGATCTGCAGCAAGTATGATGAGCAA
ASH1L_Ext1	GCATCTCACTCCTATCTGAAAAGTTGACAAGC
ASH1L_Ext2	TGGCCACAAAGAAAAACCTAGACCATGTCA
ASH1L_Ext3	GGAAATGTCCCCTTCAGGCTGTCGTATCAA
ASH1L_Ext4	GTGACTGGAGTTCAGACGTGTGCTCTTCCGATCTGGAAATGTCCCCTTCAGGCT
HSPA9_EXT1	ACCTGACAAGAGTCTTAAGCAACCAAAGCA
HSPA9_EXT2	GTGGGTCATGCCTGTAATCCCAACACTTG
HSPA9_EXT3	GTGTGGGAGTTGAAGATCACCCTAGGCAA
HSPA9_EXT4	GTGACTGGAGTTCAGACGTGTGCTCTTCCGATCTGTGTGGGAGTTGAAGATCAC
NRROS_EXT1	GAATCCATCTGTCTCCTTTCCTCAGCTTTGCCT
NRROS_EXT2	AGTCCCGGAGCTGGTGGCAAAGA
NRROS_EXT3	TCTCACGGGCCCAGCCTTACTCA
NRROS_EXT4	GTGACTGGAGTTCAGACGTGTGCTCTTCCGATCTTCTCACGGGCCCAGCCTTAC
UPF1_EXT1	TTCCCATTGCTCTAGGGCTTTCGGTTTCC
UPF1_EXT2	GGGTAGGTTTCCGCGGTGACCCC
UPF1_EXT3	TCTGCTTCGCCCTGTGCTGTGTTCTC
UPF1_EXT4	GTGACTGGAGTTCAGACGTGTGCTCTTCCGATCTTCTGCTTCGCCCTGTGCTGT
TET2B_EXT1	CACATAACTGCAGTGGGCCTGAAAATCCAG
TET2B_EXT2	TAATGGTGCTACAGTTTCTGCCTCTTCCGT
TET2B_EXT3	ACATCTCACATAAATGCCATTAACAGTCAGGC
TET2B_EXT4	GTGACTGGAGTTCAGACGTGTGCTCTTCCGATCTACATCTCACATAAATGCCAT
