## Supplemental Table 4 for "Reconstructing the lineage histories and differentiation trajectories of individual cancer cells in *JAK2*-mutant myeloproliferative neoplasms"

### Sheet: PV_CD14+
gene	pval	logfoldchange	num_ET	num_PV	sig_pts
IFITM3	3.69646e-05	1.71649	2	2	ET 3, ET 2, PV 2, PV 3
HLA-DPA1	0.000353014	1.11136	2	2	ET 3, ET 2, PV 2, PV 3
B2M	0.000486054	0.718647	2	2	ET 3, ET 2, PV 2, PV 3
PSME2	0.000790462	0.889288	2	1	ET 3, ET 2, PV 3
HLA-C	0.000836914	0.492529	2	1	ET 3, ET 2, PV 3
STAT1	0.000911709	1.60671	2	1	ET 3, ET 2, PV 3
RARRES3	0.00103914	1.44725	2	1	ET 3, ET 2, PV 3
TMSB10	0.00171954	0.614703	2	1	ET 3, ET 2, PV 3
HLA-DPB1	0.00194876	1.03713	2	1	ET 3, ET 2, PV 3
VAMP5	0.00349266	1.21411	2	1	ET 3, ET 2, PV 3
HLA-A	0.00461761	0.667488	2	1	ET 3, ET 2, PV 3
MT2A	0.0108445	1.07663	2	1	ET 3, ET 2, PV 3
GBP5	0.0117584	1.78309	2	1	ET 3, ET 2, PV 3
CD74	0.0123466	0.619553	1	1	ET 2, PV 3
HLA-B	0.0162347	0.487638	2	0	ET 3, ET 2
TNFSF10	0.0246505	1.20492	2	1	ET 3, ET 2, PV 3
HLA-DRA	0.0262841	0.814795	2	0	ET 3, ET 2
FAM26F	0.0265659	0.911667	2	1	ET 3, ET 2, PV 3
SERPING1	0.0307434	2.11966	0	0
UBC	0.0383591	0.674304	1	1	ET 2, PV 3
MT-ND5	0.0401693	-0.380891	0	0
PSMB9	0.0435558	0.906902	2	0	ET 3, ET 2
HLA-DQA1	0.045659	1.21767	1	0	ET 2
FTL	0.0469398	0.735631	0	0
PLEKHO1	0.0567598	1.11792	1	0	ET 2
HLA-DQB1	0.064563	1.15705	1	0	ET 2
HLA-DMB	0.0683993	0.650192	1	1	ET 2, PV 3
RPLP1	0.106113	-0.381329	1	0	ET 2
GBP2	0.12442	1.05872	2	1	ET 3, ET 2, PV 3
GBP1	0.136869	0.966478	2	1	ET 3, ET 2, PV 3
CHCHD10	0.139244	0.851575	1	0	ET 3
LAP3	0.156502	1.07262	2	0	ET 3, ET 2
FYB	0.212135	0.558155	1	1	ET 2, PV 3
EIF3L	0.253292	-0.389872	0	1	PV 3
HLA-DRB1	0.265822	0.65128	2	0	ET 3, ET 2
IER2	0.267085	1.02658	1	0	ET 2
H2AFZ	0.303758	-0.781712	0	1	PV 3
RPL7	0.315468	-0.473153	1	0	ET 2
FGL2	0.356129	0.703882	1	0	ET 2
MT-ND1	0.357318	-0.45831	1	0	ET 3
UBE2L6	0.370138	0.992544	1	0	ET 2
RPL23	0.380077	-0.426928	0	1	PV 3
HLA-DMA	0.387788	0.677595	1	0	ET 2
GIMAP4	0.453761	1.28599	1	0	ET 2
EPSTI1	0.509521	1.10241	1	0	ET 2
BCL2A1	0.509654	1.22598	0	1	PV 3
PSME1	0.518492	0.576482	1	1	ET 2, PV 3
SAT1	0.578439	0.798656	1	0	ET 2
RPL6	0.593956	-0.410683	1	0	ET 2
WARS	0.626146	1.06292	2	0	ET 3, ET 2
HLA-E	0.688891	0.42267	1	0	ET 2
RPLP0	0.741066	-0.364633	1	0	ET 2
GM2A	0.799771	2.7723	1	0	ET 2
FCGR1A	0.840659	1.28533	1	0	ET 2
SECTM1	0.879216	0.737766	1	1	ET 2, PV 3
TYMP	0.895358	0.609489	2	1	ET 3, ET 2, PV 3
SNX10	0.899991	0.848078	1	0	ET 2
PSMB8	0.921451	0.580932	2	0	ET 3, ET 2
CASP4	0.936127	0.534015	1	0	ET 2
LGALS1	0.937142	-0.965033	1	0	ET 2
TNFRSF14	0.950748	1.26409	1	0	ET 2
HLA-F	0.967297	1.01507	1	0	ET 2
RPS24	0.969302	-0.385379	1	0	ET 2
RPS3A	0.969893	-0.41851	2	0	ET 3, ET 2
RPL32	0.976452	-0.349502	1	0	ET 2
APOL3	0.996744	1.16946	1	0	ET 2
IFI35	0.999467	1.06568	1	0	ET 2
RPS6	0.999573	-0.428703	1	0	ET 2
DUSP1	0.999989	0.769768	1	0	ET 2
RPS4X	0.999999	-0.559354	1	0	ET 2
RPS8	1	-0.3069	1	0	ET 2
CAMK2D	1	1.44229	1	0	ET 2
RPL34	1	-0.204936	1	0	ET 2
LYSMD2	1	1.04534	1	0	ET 2
POMP	1	0.524954	1	0	ET 3
SLAMF7	1	0.701412	1	0	ET 2
HINT1	1	-0.647126	1	0	ET 2
RNF213	1	0.31215	1	0	ET 2
RPL30	1	-0.283786	1	0	ET 2
GCH1	1	1.13635	1	0	ET 2
STAT3	1	0.303485	1	0	ET 2
EIF4B	1	-0.275964	1	0	ET 2
LCP2	1	0.753627	1	0	ET 2
EIF1	1	-0.175071	1	0	ET 3
IRF2	1	0.823272	1	0	ET 2
CSF3R	1	-0.288923	1	0	ET 2
NPC2	1	0.221868	1	0	ET 2
CNDP2	1	0.542014	1	0	ET 2
TNFSF13B	1	0.328906	1	0	ET 2
CCDC50	1	0.801201	1	0	ET 2
SQRDL	1	0.839186	1	0	ET 2
PDIA3	1	0.298646	1	0	ET 2
RPL22	1	-0.23643	1	0	ET 2
IFIT3	1	1.39124	1	0	ET 2
BST2	1	-0.208559	1	0	ET 2
HLA-DRB5	1	0.396638	1	0	ET 2
MYOF	1	0.447548	1	0	ET 2
TUBA1B	1	0.312039	1	0	ET 3
MTHFD2	1	0.263093	1	0	ET 2
PSMA4	1	0.274276	2	0	ET 3, ET 2
SAMD9L	1	0.280528	1	0	ET 2
SEPT7	1	-0.384507	1	0	ET 2
AKAP13	1	0.187848	1	0	ET 2
CD38	1	1.82938	1	0	ET 2
ATP6V1G1	1	0.0805848	1	0	ET 2
XAF1	1	0.337966	1	0	ET 2
PARP14	1	0.67964	1	0	ET 2
PSMB3	1	0.448953	1	0	ET 2
TPT1	1	-0.234638	2	0	ET 3, ET 2
RNH1	1	0.517004	1	0	ET 2
BTG1	1	0.155173	1	0	ET 2
ERAP2	1	0.477894	1	0	ET 2
CD14	1	0.483601	1	0	ET 3
RPL14	1	-0.256514	1	0	ET 2
RPL29	1	-0.0774016	1	0	ET 2
HSPA8	1	0.581748	1	0	ET 2
GBP4	1	0.736093	2	0	ET 3, ET 2
MARCO	1	0.259279	1	0	ET 2
BTN3A2	1	0.855387	1	0	ET 2
LARP1	1	0.241432	1	0	ET 2
ADAR	1	0.0637223	1	0	ET 2
RPL13	1	-0.248792	1	0	ET 2
NFKBIZ	1	0.669655	1	0	ET 3
VCAN	1	-1.27605	1	0	ET 3
PDE4B	1	0.780774	1	0	ET 3
TAP1	1	0.981322	1	0	ET 2
NUB1	1	0.62535	1	0	ET 2
SNX20	1	inf	1	0	ET 2
STAT2	1	0.930278	1	0	ET 2
MARCKS	1	0.0187419	1	0	ET 3
PYCARD	1	0.386549	1	0	ET 2
CD40	1	1.20818	1	0	ET 2
NCF1	1	0.700426	1	0	ET 2
FCGR1B	1	0.00939305	1	0	ET 2
RPL10	1	-0.138152	1	0	ET 2
CASP1	1	0.681103	1	0	ET 2
RPS23	1	-0.411921	1	0	ET 2
FCGR3A	1	0.969001	1	0	ET 3
AIM2	1	1.66861	1	0	ET 2
PLAC8	1	0.341041	1	0	ET 2
GIMAP7	1	0.449353	1	0	ET 2
MVP	1	0.74939	1	0	ET 2
RPL24	1	-0.269528	1	0	ET 2
PARP9	1	0.160502	1	0	ET 2
CD93	1	-1.36173	1	0	ET 2
APOL1	1	0.212222	1	0	ET 2
APOL6	1	0.424005	1	0	ET 2
ALDH1A1	1	1.11222	1	0	ET 2
ST3GAL5	1	-0.0477927	1	0	ET 2
PSTPIP2	1	0.963163	1	0	ET 2
JAK2	1	-0.0995209	1	0	ET 2
NLRC5	1	0.67528	1	0	ET 2
RPL41	1	-0.192155	1	0	ET 2
GBP3	1	1.76763	1	0	ET 2
IRF1	1	-0.16178	1	0	ET 2

### Sheet: PV_erythroid
gene	pval	logfoldchange	num_ET	num_PV	sig_pts
RPLP1	0.00872161	-0.151275	0	1	PV 3
HLA-F	0.0929437	inf	0	1	PV 3
PSME1	0.129567	0.21665	0	1	PV 3
RPL13	0.159399	-0.159076	0	1	PV 3
IFITM3	0.2918	1.04693	0	1	PV 3
TGM2	0.372022	1.09243	0	1	PV 3
HLA-DRB1	0.471262	0.510398	0	1	PV 3
LEPR	0.855824	0.925827	1	1	ET 1, PV 3
HLA-B	0.971532	0.317308	2	1	ET 1, ET 3, PV 3
RP11-620J15.3	0.972351	-0.329595	0	1	PV 3
B2M	0.999627	0.250152	1	0	ET 1
NSMAF	0.999979	1.38031	0	1	PV 3
HLA-C	1	0.254746	2	1	ET 1, ET 3, PV 3
GEMIN6	1	-0.0954056	1	0	ET 1
HLA-A	1	0.339196	2	0	ET 1, ET 3
SPESP1	1	-0.120471	1	0	ET 1
SAAL1	1	0.389658	1	0	ET 1
GTSF1	1		1	0	ET 1
PRSS21	1	-0.47312	1	0	ET 1

### Sheet: PV_GMP
gene	pval	logfoldchange	num_ET	num_PV	sig_pts
RPLP1	0.0167273	-0.130671	0	0
PRSS21	1	-0.485227	1	0	ET 1

### Sheet: PV_HSC
gene	pval	logfoldchange	num_ET	num_PV	sig_pts
CSF3R	0.00125066	0.299192	0	1	PV 1
ARPC2	0.0190299	0.525421	0	1	PV 1
STMN1	0.063031	0.695137	0	1	PV 1
PLAC8	0.111526	0.823202	0	1	PV 1
IGFBP7	0.130666	0.283402	0	1	PV 1
RPL34	0.160057	-0.275743	0	1	PV 1
RPS17	0.18383	0.297083	0	1	PV 1
NACA	0.284126	-0.288075	0	1	PV 1
NAP1L1	0.344285	0.318173	0	1	PV 1
CIRBP	0.439073	-0.557053	0	1	PV 1
SMIM24	0.566996	0.640894	0	1	PV 1
GYPC	0.810441	0.418543	0	1	PV 1
COX5A	0.913597	0.46356	0	1	PV 1
C1QTNF4	0.971638	0.762063	0	1	PV 1
PRAM1	0.980203	1.00505	0	1	PV 1
TMIGD2	0.991493	0.817607	0	1	PV 1
FCER1A	0.999551	-1.51427	0	1	PV 1
CLU	0.999997	-0.941215	0	1	PV 1
PRSS21	1	neg inf	1	0	ET 1
ADI1	1	-0.226208	1	0	ET 1
GTSF1	1		1	0	ET 1

### Sheet: PV_megakaryocyte
gene	pval	logfoldchange	num_ET	num_PV	sig_pts
GNAS	0.114956	-0.512294	1	1	ET 1, PV 2
MAX	0.208142	-1.92108	1	1	ET 1, PV 2
CKB	0.517053	1.6499	1	0	ET 1
CCT5	0.564876	0.970414	1	0	ET 1
ATP5B	0.800469	0.787083	1	0	ET 1
EBNA1BP2	0.837721	1.14359	1	0	ET 1
EIF2S1	0.898706	0.910805	1	0	ET 1
PSMA3	0.952594	0.619847	1	0	ET 1
VDAC1	0.976037	0.84252	1	0	ET 1
SUB1	0.991181	0.475478	1	0	ET 1
ATP5G3	0.991506	0.474368	1	0	ET 1
YBX1	0.991661	0.494671	1	0	ET 1
PPA1	0.996568	0.964079	1	0	ET 1
SSBP1	0.997655	0.554512	1	0	ET 1
MRPS12	0.997803	0.856011	1	0	ET 1
SRI	0.997972	0.640296	1	0	ET 1
UQCRFS1	0.998007	0.74823	1	0	ET 1
ADRM1	0.998074	0.670942	1	0	ET 1
SNRPG	0.999459	0.747277	1	0	ET 1
CHCHD2	0.99946	0.40159	1	0	ET 1
MRPL52	0.999477	1.27296	1	0	ET 1
LDHA	0.999529	0.61001	1	0	ET 1
COX5A	0.999563	0.480401	1	0	ET 1
HSPA9	0.999741	0.963225	1	0	ET 1
H3F3A	0.999793	-0.250008	1	0	ET 1
NPM1	0.999952	0.608065	1	0	ET 1
ISOC2	0.999972	0.687026	1	0	ET 1
EIF5A	0.999973	0.60432	1	0	ET 1
SRP72	0.999975	0.746548	1	0	ET 1
CCT8	0.999976	0.564266	1	0	ET 1
HSPE1	1	1.00084	1	0	ET 1
NME1	1	1.04759	1	0	ET 1
PPP1R14B	1	0.602677	1	0	ET 1
CST3	1	-0.620297	1	0	ET 1
CCT7	1	0.661747	1	0	ET 1
LGALS1	1	1.99664	1	0	ET 1
HLA-E	1	-1.58604	1	0	ET 1
PRELID1	1	0.714949	1	0	ET 1
PRMT1	1	0.633893	1	0	ET 1
CCT3	1	0.673301	1	0	ET 1
HSPD1	1	0.838503	1	0	ET 1
DDX39A	1	0.713856	1	0	ET 1
STOML2	1	0.454865	1	0	ET 1
RAN	1	0.630498	1	0	ET 1
EXOSC7	1	1.15001	1	0	ET 1
GNL2	1	1.02223	1	0	ET 1
MTCH2	1	0.721433	1	0	ET 1
TUFM	1	0.52443	1	0	ET 1
PA2G4	1	0.713235	1	0	ET 1
SNRPD1	1	0.470237	1	0	ET 1
B4GALT3	1	-0.257455	1	0	ET 1
UBASH3B	1	-0.444904	1	0	ET 1
POMGNT1	1	0.305779	1	0	ET 1
PTGER3	1	0.438815	1	0	ET 1
NIP7	1	0.495293	1	0	ET 1
AFMID	1	0.189511	1	0	ET 1
COX7A2	1	0.326625	1	0	ET 1
MRPS35	1	0.694685	1	0	ET 1
CCDC59	1	0.358786	1	0	ET 1
GPAT2	1		1	0	ET 1
CCDC6	1	-0.123365	1	0	ET 1
TWISTNB	1	0.557978	1	0	ET 1
TUBG1	1	1.05069	1	0	ET 1
LRPAP1	1	0.207135	1	0	ET 1
FEM1A	1	0.00317103	1	0	ET 1
RANGRF	1	0.529556	1	0	ET 1
CLPP	1	0.550102	1	0	ET 1
HSP90AB1	1	0.589104	1	0	ET 1
TCP1	1	0.727751	1	0	ET 1
FNDC3A	1	0.648198	1	0	ET 1
MIOS	1	1.03758	1	0	ET 1
MFSD12	1	0.577418	1	0	ET 1
GPATCH4	1	0.980009	1	0	ET 1
NAMPT	1	1.45407	1	0	ET 1
PCBD1	1	0.880471	1	0	ET 1
SLC25A39	1	0.360401	1	0	ET 1
KNSTRN	1	0.967944	1	0	ET 1
COQ4	1	-0.52612	1	0	ET 1
GADD45GIP1	1	0.778907	1	0	ET 1
NPM3	1	0.866419	1	0	ET 1
JAK3	1	-0.255134	1	0	ET 1
TTC4	1	neg inf	1	0	ET 1
MKNK1	1	-0.290564	1	0	ET 1
MED17	1	0.831559	1	0	ET 1
IRAK1	1	0.435752	1	0	ET 1
EIF3B	1	0.516131	1	0	ET 1
CCDC25	1	0.618409	1	0	ET 1
C14orf166	1	0.462314	1	0	ET 1
GID8	1	0.623261	1	0	ET 1
KDM1A	1	0.362678	1	0	ET 1
USP15	1	0.556572	1	0	ET 1
C9orf114	1	-0.258938	1	0	ET 1
CLPB	1	2.00337	1	0	ET 1
SRSF9	1	0.340576	1	0	ET 1
NUDT9	1	0.487539	1	0	ET 1
IFRD2	1	0.662402	1	0	ET 1
COA7	1	0.320056	1	0	ET 1
SLIRP	1	0.785374	1	0	ET 1
TOMM22	1	0.51633	1	0	ET 1
MRPS5	1	0.793123	1	0	ET 1
TGS1	1	0.656804	1	0	ET 1
IAH1	1	0.185173	1	0	ET 1
TSEN2	1	0.21613	1	0	ET 1
BYSL	1	0.451164	1	0	ET 1
HSPH1	1	0.701691	1	0	ET 1
PMPCA	1	0.218116	1	0	ET 1
DDX21	1	0.586539	1	0	ET 1
LIN54	1	-0.76667	1	0	ET 1
FASN	1	0.415314	1	0	ET 1
USP36	1	0.258256	1	0	ET 1
PRKDC	1	0.429153	1	0	ET 1
PARK7	1	0.254603	1	0	ET 1
USO1	1	0.102401	1	0	ET 1
NOC4L	1	1.02426	1	0	ET 1
SHMT2	1	0.544756	1	0	ET 1
PTPN7	1	0.738717	1	0	ET 1
AURKA	1	1.69234	1	0	ET 1
SMPD4	1	0.378427	1	0	ET 1
MRPL44	1	0.272643	1	0	ET 1
SLC35B4	1	-0.613083	1	0	ET 1
ACSS2	1	neg inf	1	0	ET 1
SOS1	1	0.709	1	0	ET 1
PRKD2	1	0.46176	1	0	ET 1
SRGN	1	-0.279016	1	0	ET 1
LYAR	1	0.66225	1	0	ET 1
NDUFAF4	1	0.80708	1	0	ET 1
PAAF1	1	0.0458133	1	0	ET 1
TDG	1	0.672299	1	0	ET 1
SMS	1	0.323122	1	0	ET 1
RBMX2	1	0.581609	1	0	ET 1
MRGBP	1	0.127567	1	0	ET 1
MRPS26	1	0.405901	1	0	ET 1
EIF4E2	1	0.644898	1	0	ET 1
NSMCE1	1	0.554935	1	0	ET 1
EIF5B	1	0.470646	1	0	ET 1
DDX1	1	0.586615	1	0	ET 1
CHCHD3	1	0.616684	1	0	ET 1
TOR1A	1	0.0829941	1	0	ET 1
RPE	1	0.307374	1	0	ET 1
RECK	1	0.863946	1	0	ET 1
TRAPPC2L	1	0.856948	1	0	ET 1
APOA1BP	1	0.31357	1	0	ET 1
HDAC1	1	0.165814	1	0	ET 1
CTAGE5	1	0.0445357	1	0	ET 1
GPN1	1	0.38974	1	0	ET 1
NOL7	1	0.645902	1	0	ET 1
TAF13	1	0.742427	1	0	ET 1
SNX4	1	0.172423	1	0	ET 1
PQBP1	1	0.185451	1	0	ET 1
APOBEC3C	1	-0.441713	1	0	ET 1
ABCE1	1	0.565774	1	0	ET 1
ARHGDIA	1	0.385522	1	0	ET 1
PLK1	1	2.18659	1	0	ET 1
POLR2A	1	0.0651975	1	0	ET 1
SPARC	1	-1.71429	1	0	ET 1
PSMA7	1	0.424014	1	0	ET 1
SMARCA4	1	0.254082	1	0	ET 1
POP7	1	0.762849	1	0	ET 1
NPW	1	1.15294	1	0	ET 1
IFNAR1	1	0.397754	1	0	ET 1
GTF3C2	1	0.037247	1	0	ET 1
MRPL4	1	0.59914	1	0	ET 1
MRPL41	1	0.61052	1	0	ET 1
TMX2	1	0.426586	1	0	ET 1
PRSS21	1	0.319394	1	0	ET 1
MRRF	1	1.87661	1	0	ET 1
ANP32A	1	0.425507	1	0	ET 1
TRIM65	1	0.443217	1	0	ET 1
JMJD6	1	0.364835	1	0	ET 1
HNRNPD	1	0.470678	1	0	ET 1
EXOSC2	1	0.837091	1	0	ET 1
FHL1	1	neg inf	1	0	ET 1
IL1RAP	1	3.52008	1	0	ET 1
TIMM44	1	0.514576	1	0	ET 1
LONP1	1	0.346444	1	0	ET 1
MRTO4	1	0.842116	1	0	ET 1
PPP5C	1	0.419497	1	0	ET 1
MRPL47	1	0.396916	1	0	ET 1
DVL3	1	0.812436	1	0	ET 1
GNPNAT1	1	-0.0137191	1	0	ET 1
JOSD2	1	0.404166	1	0	ET 1
CD36	1	-0.148145	1	0	ET 1
COA4	1	0.390119	1	0	ET 1
ARRB2	1	1.22674	1	0	ET 1
RCC1	1	0.518748	1	0	ET 1
TFAM	1	0.797838	1	0	ET 1
WDR77	1	0.788816	1	0	ET 1
EIF3A	1	0.353231	1	0	ET 1
RSPRY1	1	0.588645	1	0	ET 1
NACC2	1	-1.05813	1	0	ET 1
CISD1	1	0.701021	1	0	ET 1
CCT4	1	0.572446	1	0	ET 1
AURKAIP1	1	0.395334	1	0	ET 1
KCTD5	1	0.36998	1	0	ET 1
WARS	1	0.584227	1	0	ET 1
ATP5J2	1	0.257796	1	0	ET 1
ARL1	1	0.381178	1	0	ET 1
DCUN1D5	1	0.245791	1	0	ET 1
SOCS2	1	0.810452	1	0	ET 1
SNU13	1	0.430913	1	0	ET 1
GNL3	1	0.606674	1	0	ET 1
SRA1	1	0.309926	1	0	ET 1
PSMD11	1	0.516506	1	0	ET 1
ACAD8	1	-0.566854	1	0	ET 1
S100A6	1	0.513224	1	0	ET 1
PSMA4	1	0.673971	1	0	ET 1
RANBP1	1	0.550211	1	0	ET 1
PPP1R9B	1	0.558488	1	0	ET 1
SMIM13	1	0.986712	1	0	ET 1
XRCC4	1	0.688823	1	0	ET 1
DLD	1	0.740303	1	0	ET 1
TMA7	1	0.291732	1	0	ET 1
PLIN2	1	1.62792	1	0	ET 1
PAXIP1	1	-0.0560705	1	0	ET 1
CCT6A	1	0.641056	1	0	ET 1
CLN3	1	0.635592	1	0	ET 1
CARD9	1	-0.0481117	1	0	ET 1
MRPL21	1	0.46601	1	0	ET 1
GDI2	1	0.61641	1	0	ET 1
IMP4	1	0.676235	1	0	ET 1
GTF3C6	1	0.679979	1	0	ET 1
ZNF771	1	-0.682424	1	0	ET 1
MKKS	1	0.0219196	1	0	ET 1
POLR2L	1	0.338024	1	0	ET 1
YIF1A	1	0.735879	1	0	ET 1
MRPS11	1	0.454153	1	0	ET 1
RPS6KA1	1	0.85692	1	0	ET 1
NAE1	1	0.150358	1	0	ET 1
EXOSC4	1	-0.258334	1	0	ET 1
ORC2	1	1.24551	1	0	ET 1
TOMM20	1	0.0839933	1	0	ET 1
TSFM	1	1.12041	1	0	ET 1
EIF2S2	1	0.507409	1	0	ET 1
TNIP2	1	0.594923	1	0	ET 1
EXOSC3	1	0.885381	1	0	ET 1
POLR3G	1	-0.162281	1	0	ET 1
MRPL15	1	0.666836	1	0	ET 1
RRN3	1	0.524818	1	0	ET 1
GTF3C4	1	0.617457	1	0	ET 1
ARL3	1	0.355235	1	0	ET 1
BRAT1	1	-0.187426	1	0	ET 1
SCRIB	1	-0.0192588	1	0	ET 1
STAT4	1	0.847928	1	0	ET 1
MRPS15	1	0.760326	1	0	ET 1
INPP1	1	0.561784	1	0	ET 1
MTHFD1L	1	0.682923	1	0	ET 1
API5	1	-0.160293	1	0	ET 1
RBM45	1	1.49751	1	0	ET 1
DAZAP1	1	0.393515	1	0	ET 1
MYEOV	1	-1.10326	1	0	ET 1
GTPBP4	1	0.752798	1	0	ET 1
DUSP2	1	0.0706994	1	0	ET 1
PPP6C	1	0.194394	1	0	ET 1
MPHOSPH6	1	0.477113	1	0	ET 1
OXCT1	1	0.436878	1	0	ET 1
TRAP1	1	0.762832	1	0	ET 1
RPUSD2	1	-0.53838	1	0	ET 1
NOM1	1	0.39374	1	0	ET 1
PTP4A3	1	0.391578	1	0	ET 1
CARNMT1	1	0.379298	1	0	ET 1
NIFK	1	0.0206958	1	0	ET 1
PSMB5	1	0.601341	1	0	ET 1
ECHS1	1	0.483149	1	0	ET 1
RBM8A	1	0.495599	1	0	ET 1
FAAP24	1	0.108217	1	0	ET 1
KIF2A	1	-0.843652	1	0	ET 1
ETF1	1	0.323642	1	0	ET 1
HYOU1	1	0.727605	1	0	ET 1
RAB1A	1	-0.155267	1	0	ET 1
SLC39A7	1	0.466677	1	0	ET 1
FANCE	1	-0.242851	1	0	ET 1
MRPL27	1	0.249203	1	0	ET 1
LIMA1	1	0.397363	1	0	ET 1
ALG2	1	0.0826477	1	0	ET 1
MTDH	1	0.3464	1	0	ET 1
PRPS1	1	0.425435	1	0	ET 1
METTL1	1	0.7332	1	0	ET 1
PSMC5	1	0.47749	1	0	ET 1
DDB1	1	0.758555	1	0	ET 1
CCDC50	1	inf	1	0	ET 1
SSB	1	0.590089	1	0	ET 1
PNO1	1	0.951118	1	0	ET 1
ASNSD1	1	0.159831	1	0	ET 1
MT1X	1	2.01318	1	0	ET 1
VMA21	1	0.143822	1	0	ET 1
SNRPD2	1	0.624516	1	0	ET 1
RPL36AL	1	-0.0330063	1	0	ET 1
C9orf85	1	-0.0339654	1	0	ET 1
YLPM1	1	-0.2165	1	0	ET 1
NAA15	1	0.591754	1	0	ET 1
USMG5	1	0.280888	1	0	ET 1
SRM	1	0.476479	1	0	ET 1
TMA16	1	0.400288	1	0	ET 1
CTPS1	1	0.854199	1	0	ET 1
EMC8	1	1.07886	1	0	ET 1
PFKP	1	-0.0371702	1	0	ET 1
CIAO1	1	0.455252	1	0	ET 1
MRPL13	1	0.381838	1	0	ET 1
USB1	1	0.0424638	1	0	ET 1
SDHAF1	1	0.296946	1	0	ET 1
LHPP	1	-0.395513	1	0	ET 1
NUP37	1	0.456856	1	0	ET 1
PGAM1	1	0.554022	1	0	ET 1
SPATC1L	1	0.562356	1	0	ET 1
PIEZO2	1	0.82143	1	0	ET 1
ANK1	1	0.610988	1	0	ET 1
PPA2	1	0.450016	1	0	ET 1
THUMPD3	1	0.125302	1	0	ET 1
GAPDH	1	0.142908	1	0	ET 1
KCNK6	1	-0.264566	1	0	ET 1
DDX24	1	0.482888	1	0	ET 1
GTSF1	1		1	0	ET 1
WDR4	1	-0.30376	1	0	ET 1
NKRF	1	0.0947353	1	0	ET 1
GOT1	1	0.363659	1	0	ET 1
CORO1A	1	0.854623	1	0	ET 1
CHCHD10	1	1.13343	1	0	ET 1
VEGFA	1	0.442804	1	0	ET 1
SFXN4	1	0.096766	1	0	ET 1
SACS	1	0.328018	1	0	ET 1
MAPKAPK3	1	0.715164	1	0	ET 1
PPIL1	1	0.202223	1	0	ET 1
CTU2	1	1.32969	1	0	ET 1
G6PC3	1	-0.221074	1	0	ET 1
SNRPF	1	0.590925	1	0	ET 1
CMSS1	1	0.662009	1	0	ET 1
EEF2KMT	1	1.07758	1	0	ET 1
EXOSC8	1	0.66961	1	0	ET 1
VARS	1	0.59069	1	0	ET 1
TIMM10	1	0.841966	1	0	ET 1
ECHDC1	1	0.538358	1	0	ET 1
COPS3	1	0.742101	1	0	ET 1
CD300A	1	-0.111984	1	0	ET 1
YTHDC2	1	-0.185864	1	0	ET 1
LRRC59	1	0.525656	1	0	ET 1
DBF4	1	0.920813	1	0	ET 1
PPAN	1	0.804941	1	0	ET 1
DAXX	1	0.346236	1	0	ET 1
PFDN2	1	0.823392	1	0	ET 1
GSPT1	1	0.326696	1	0	ET 1
GTF2A2	1	0.571347	1	0	ET 1
RIOK1	1	0.100703	1	0	ET 1
SYNCRIP	1	0.387698	1	0	ET 1
CLPTM1	1	1.00464	1	0	ET 1
AKR1B1	1	0.317885	1	0	ET 1
OLA1	1	0.357358	1	0	ET 1
DRG1	1	0.234731	1	0	ET 1
HSPA8	1	0.690898	1	0	ET 1
HNRNPM	1	0.425231	1	0	ET 1
ETV5	1	1.0035	1	0	ET 1
HSPA4	1	0.743671	1	0	ET 1
COX6A1	1	0.114568	1	0	ET 1
YRDC	1	0.636758	1	0	ET 1
KPNA2	1	1.10297	1	0	ET 1
ZFR	1	0.631458	1	0	ET 1
FAM162A	1	0.426877	1	0	ET 1
QRICH1	1	0.535927	1	0	ET 1
CD109	1	-0.686378	1	0	ET 1
AHCY	1	0.433192	1	0	ET 1
SF3B4	1	-0.110843	1	0	ET 1
MED25	1	0.999879	1	0	ET 1
MCAT	1	0.0488342	1	0	ET 1
EIF3J	1	0.62096	1	0	ET 1
RTTN	1	0.0104892	1	0	ET 1
RUVBL1	1	0.674185	1	0	ET 1
GARS	1	0.83658	1	0	ET 1
DNTTIP2	1	0.424494	1	0	ET 1
POLRMT	1	1.14807	1	0	ET 1
NEK2	1	1.3942	1	0	ET 1
SMARCC2	1	0.555064	1	0	ET 1
VBP1	1	0.0622478	1	0	ET 1
CSE1L	1	0.633092	1	0	ET 1
MTFR1	1	0.0729905	1	0	ET 1
MRPS7	1	0.37508	1	0	ET 1
RPL26L1	1	0.473561	1	0	ET 1
FOSL1	1	0.281297	1	0	ET 1
PSMB2	1	0.632464	1	0	ET 1
MRPS33	1	0.58188	1	0	ET 1
TMEM237	1	-0.0924563	1	0	ET 1
PRMT5	1	0.567833	1	0	ET 1
ADAM15	1	1.05741	1	0	ET 1
SDE2	1	0.601963	1	0	ET 1
BRIX1	1	0.980871	1	0	ET 1
ABHD5	1	0.117944	1	0	ET 1
TIMM17A	1	0.113778	1	0	ET 1
SERBP1	1	0.589193	1	0	ET 1
DESI1	1	1.0024	1	0	ET 1
COQ5	1	0.4736	1	0	ET 1
MRPL20	1	0.498099	1	0	ET 1
ASGR1	1	0.44381	1	0	ET 1
CLU	1	-1.37358	1	0	ET 1
TCOF1	1	0.677366	1	0	ET 1
MT2A	1	2.07268	1	0	ET 1
C1QBP	1	0.673099	1	0	ET 1
MAD2L1	1	0.550914	1	0	ET 1
ILF2	1	0.563192	1	0	ET 1
AAR2	1	0.901999	1	0	ET 1
C15orf61	1	0.821457	1	0	ET 1
GCLC	1	-0.0897068	1	0	ET 1
GEMIN4	1	1.41766	1	0	ET 1
FARSB	1	0.700443	1	0	ET 1
FUOM	1	1.20895	1	0	ET 1
ULK3	1	-0.116694	1	0	ET 1
GLRX3	1	0.106145	1	0	ET 1
PPP6R1	1	-0.259078	1	0	ET 1
COPS4	1	0.660085	1	0	ET 1
DNAJA1	1	0.358957	1	0	ET 1
MRPL51	1	0.622194	1	0	ET 1
EIF3M	1	0.539025	1	0	ET 1
SDHB	1	0.83301	1	0	ET 1
CCNB2	1	1.0429	1	0	ET 1
ME2	1	0.119479	1	0	ET 1
GTF3A	1	0.241307	1	0	ET 1
IARS2	1	0.649417	1	0	ET 1
CCDC61	1	-0.444325	1	0	ET 1
SNRPE	1	0.649933	1	0	ET 1
POLR1D	1	0.252432	1	0	ET 1
HEMGN	1	-1.11578	1	0	ET 1
SHC1	1	0.238428	1	0	ET 1
MAN2A1	1	0.701302	1	0	ET 1
SNRNP25	1	0.647871	1	0	ET 1
NOB1	1	0.627412	1	0	ET 1
MRPS2	1	0.0251538	1	0	ET 1
MAP7D2	1	1.71068	1	0	ET 1
BAZ1A	1	0.481732	1	0	ET 1
SBDS	1	-0.298038	1	0	ET 1
SUPT16H	1	0.468144	1	0	ET 1
SLC19A1	1	0.671029	1	0	ET 1
WBSCR16	1	0.771832	1	0	ET 1
WIZ	1	0.41481	1	0	ET 1
SUCLG2	1	0.0113885	1	0	ET 1
LRRC34	1	1.11013	1	0	ET 1
ATP5C1	1	0.340535	1	0	ET 1
PRPF40A	1	0.278962	1	0	ET 1
TXN2	1	0.492036	1	0	ET 1
AIDA	1	0.0369804	1	0	ET 1
ZNF593	1	0.590308	1	0	ET 1
MAP2K2	1	0.163079	1	0	ET 1
SPESP1	1	2.05187	1	0	ET 1
NDUFV2	1	0.50117	1	0	ET 1
TIMM13	1	0.522357	1	0	ET 1
MYBBP1A	1	0.147665	1	0	ET 1
TRABD	1	0.319892	1	0	ET 1
SLC16A3	1	0.0565852	1	0	ET 1
AHCTF1	1	-0.520579	1	0	ET 1
POLR3D	1	0.401893	1	0	ET 1
MRPL12	1	0.801269	1	0	ET 1
TMEM216	1	0.683882	1	0	ET 1
SNRPA1	1	0.452698	1	0	ET 1
MAK16	1	0.400995	1	0	ET 1
PDCD6	1	-0.0348919	1	0	ET 1
MRPS9	1	0.524113	1	0	ET 1
SHCBP1	1	0.776431	1	0	ET 1
MPG	1	0.0870666	1	0	ET 1
PSMD3	1	0.58955	1	0	ET 1
NDUFC2	1	0.411695	1	0	ET 1
EMC6	1	0.583707	1	0	ET 1
AGAP3	1	1.19223	1	0	ET 1
COMMD10	1	0.231743	1	0	ET 1
MATK	1	0.382933	1	0	ET 1
TXNDC17	1	0.662814	1	0	ET 1
DNAJC15	1	0.0743771	1	0	ET 1
RRP15	1	0.546688	1	0	ET 1
ANKRD17	1	0.405829	1	0	ET 1
NT5DC2	1	1.27696	1	0	ET 1
AKR7A2	1	-0.0977748	1	0	ET 1
NOP56	1	0.399004	1	0	ET 1
DHX33	1	0.467659	1	0	ET 1
RRP1B	1	0.368101	1	0	ET 1
CLIC1	1	0.00924267	1	0	ET 1
NAA50	1	0.670336	1	0	ET 1
NSA2	1	0.328451	1	0	ET 1
POLR2H	1	0.493769	1	0	ET 1
KRR1	1	0.196343	1	0	ET 1
MRPL37	1	0.816473	1	0	ET 1
PBDC1	1	0.314327	1	0	ET 1
SLC7A5	1	0.785917	1	0	ET 1
NDUFAB1	1	0.593523	1	0	ET 1
GBE1	1	-0.40491	1	0	ET 1
PPP2CA	1	0.011005	1	0	ET 1
PIM2	1	0.860609	1	0	ET 1
SCO2	1	0.620736	1	0	ET 1
UBE2I	1	0.326842	1	0	ET 1
SCO1	1	1.02411	1	0	ET 1
DNAJC2	1	0.690845	1	0	ET 1
RAD23A	1	0.5253	1	0	ET 1
TRAPPC10	1	-0.452657	1	0	ET 1
CHD3	1	0.198165	1	0	ET 1
ARPC5L	1	0.468552	1	0	ET 1
FAM96B	1	0.403117	1	0	ET 1
MARS	1	0.303939	1	0	ET 1
HSP90AA1	1	0.574164	1	0	ET 1
DKC1	1	0.679591	1	0	ET 1
PHF19	1	1.04686	1	0	ET 1
HECTD1	1	0.067327	1	0	ET 1
BORA	1	-0.279164	1	0	ET 1
SSR3	1	0.461119	1	0	ET 1
DNPH1	1	0.55531	1	0	ET 1
NUF2	1	1.08447	1	0	ET 1
UROS	1	0.25916	1	0	ET 1
MACROD1	1	0.0799675	1	0	ET 1
DARS	1	0.107998	1	0	ET 1
GMPS	1	0.622416	1	0	ET 1
CTC-524C5.2	1	0.717955	1	0	ET 1
MAP4K4	1	0.882761	1	0	ET 1
PES1	1	0.28035	1	0	ET 1
UBA1	1	0.485774	1	0	ET 1
CTBS	1	0.353148	1	0	ET 1
C19orf53	1	0.478309	1	0	ET 1
UBE2S	1	0.561723	1	0	ET 1
NPM2	1	neg inf	1	0	ET 1
SLC22A16	1	0.237496	1	0	ET 1
BAP1	1	-0.367776	1	0	ET 1
PWP1	1	0.269292	1	0	ET 1
NBEAL2	1	-0.483453	1	0	ET 1
FTSJ2	1	0.664131	1	0	ET 1
UBQLN4	1	0.569907	1	0	ET 1
FAM216A	1	0.156603	1	0	ET 1
PPP2R4	1	0.701264	1	0	ET 1
B2M	1	-0.514178	1	0	ET 1
TEX264	1	-0.160407	1	0	ET 1
RYK	1	-0.0467231	1	0	ET 1
RFC3	1	0.550096	1	0	ET 1
ITPRIP	1	-0.190615	1	0	ET 1
ZPR1	1	0.739767	1	0	ET 1
UBE2N	1	0.35836	1	0	ET 1
NOP16	1	0.608627	1	0	ET 1
ILF3	1	0.420276	1	0	ET 1
SURF6	1	0.295092	1	0	ET 1
SLC35C1	1	0.516387	1	0	ET 1
CCDC43	1	0.0542819	1	0	ET 1
COQ3	1	0.38326	1	0	ET 1
SSSCA1	1	0.584197	1	0	ET 1
NEK6	1	0.350427	1	0	ET 1
PDCD5	1	0.539434	1	0	ET 1
GMPPB	1	-0.0980789	1	0	ET 1
DHX15	1	0.724948	1	0	ET 1
COPS2	1	0.256921	1	0	ET 1
STIP1	1	0.618917	1	0	ET 1
MCFD2	1	0.356294	1	0	ET 1
PSMD1	1	0.602703	1	0	ET 1
HBEGF	1	0.695275	1	0	ET 1
NCF4	1	1.21919	1	0	ET 1
PTS	1	0.765785	1	0	ET 1
MRPL30	1	0.376452	1	0	ET 1
DPM1	1	0.557304	1	0	ET 1
RP11-65I12.1	1		1	0	ET 1
NLRP2	1		1	0	ET 1
XRN2	1	0.313816	1	0	ET 1
GOSR2	1	-0.0627478	1	0	ET 1
MTX1	1	0.452984	1	0	ET 1
CCT2	1	0.475764	1	0	ET 1
SLC35A2	1	-0.137485	1	0	ET 1
XRCC5	1	0.458144	1	0	ET 1
C9orf40	1	0.182258	1	0	ET 1
RBM18	1	0.670839	1	0	ET 1
MLF2	1	0.341498	1	0	ET 1
PIM1	1	1.009	1	0	ET 1
MFSD14B	1	-0.120264	1	0	ET 1
PINX1	1	0.338971	1	0	ET 1
HAGHL	1	0.539672	1	0	ET 1
CUL4A	1	0.240611	1	0	ET 1
DDX10	1	0.760676	1	0	ET 1
POLR2J	1	-0.0471028	1	0	ET 1
CTSC	1	0.226987	1	0	ET 1
SEPW1	1	0.0134923	1	0	ET 1
LRRC8A	1	0.412729	1	0	ET 1
PCID2	1	0.208354	1	0	ET 1
LIG3	1	0.771055	1	0	ET 1
PFDN4	1	0.0876644	1	0	ET 1
CCSAP	1	-0.697363	1	0	ET 1
ZC3H15	1	0.405915	1	0	ET 1
NDUFA10	1	0.206497	1	0	ET 1
UBXN8	1	1.0655	1	0	ET 1
MEX3A	1	1.37044	1	0	ET 1
NAA10	1	0.537335	1	0	ET 1
TMEM214	1	0.0368841	1	0	ET 1
RUVBL2	1	0.758036	1	0	ET 1
NABP2	1	0.457118	1	0	ET 1
ATP5G1	1	0.319463	1	0	ET 1
AC013461.1	1	-0.418474	1	0	ET 1
SNRNP70	1	0.140363	1	0	ET 1
GRPEL1	1	0.964396	1	0	ET 1
CYCS	1	0.582239	1	0	ET 1
UBE2D1	1	-0.192126	1	0	ET 1
CDC20	1	1.12325	1	0	ET 1
RPIA	1	0.347079	1	0	ET 1
MRPS22	1	0.324117	1	0	ET 1
PRDX3	1	0.445394	1	0	ET 1
WDR43	1	0.496824	1	0	ET 1
BRI3BP	1	0.434334	1	0	ET 1
CHCHD1	1	0.467746	1	0	ET 1
PIP4K2B	1	-0.218444	1	0	ET 1
YTHDF2	1	0.133187	1	0	ET 1
MPV17L	1	0.951812	1	0	ET 1
CTSA	1	-0.593406	1	0	ET 1
ASNS	1	0.818877	1	0	ET 1
RP9	1	-0.325628	1	0	ET 1
YDJC	1	0.251687	1	0	ET 1
SLC25A3	1	0.313834	1	0	ET 1
WDR75	1	-0.136895	1	0	ET 1
PPIF	1	0.27897	1	0	ET 1
BCCIP	1	1.02443	1	0	ET 1
TARS	1	0.665492	1	0	ET 1
PTGES2	1	0.757941	1	0	ET 1
CEP55	1	0.976504	1	0	ET 1
UCHL3	1	0.717927	1	0	ET 1
NDUFB10	1	0.373998	1	0	ET 1
FAM98A	1	0.66936	1	0	ET 1
RMND5B	1	1.62561	1	0	ET 1
MEN1	1	-0.56263	1	0	ET 1
DAP3	1	0.739019	1	0	ET 1
PELP1	1	0.941353	1	0	ET 1
URB1-AS1	1	0.280845	1	0	ET 1
ATAD3B	1	1.09781	1	0	ET 1
BRD1	1	-0.606477	1	0	ET 1
NLN	1	0.742566	1	0	ET 1
ELOVL6	1	0.532541	1	0	ET 1
TBCA	1	0.519481	1	0	ET 1
RHOF	1	-0.648558	1	0	ET 1
MT1E	1	neg inf	1	0	ET 1
C8orf88	1	-0.106717	1	0	ET 1
DECR1	1	0.53578	1	0	ET 1
UTP11L	1	0.540124	1	0	ET 1
RXFP1	1	1.52218	1	0	ET 1
TSPAN13	1	0.0768815	1	0	ET 1
UBAC1	1	0.992328	1	0	ET 1

### Sheet: PV_MEP
gene	pval	logfoldchange	num_ET	num_PV	sig_pts
IFITM3	0.00563137	1.02599	0	1	PV 2
EEF1B2	0.00980691	-0.13524	2	1	ET 1, ET 2, PV 2
HK1	0.0146641	1.04682	1	0	ET 1
RPL39	0.0169935	-0.15895	1	1	ET 1, PV 2
HLA-C	0.0221456	0.396794	1	1	ET 1, PV 2
COX7A2	0.0313596	0.137739	1	0	ET 1
RPS24	0.163282	-0.137963	1	1	ET 1, PV 2
TUFM	0.17913	0.247287	1	0	ET 1
S100A4	0.206296	0.249697	0	1	PV 2
RPS3A	0.259495	-0.0722489	1	0	ET 1
POMP	0.263633	0.294723	1	1	ET 1, PV 2
RPS6	0.297808	-0.106393	1	1	ET 1, PV 2
TCEB2	0.345766	0.268316	0	1	PV 2
RPS27	0.370783	-0.125708	1	0	ET 1
RPL37	0.449212	-0.0837565	1	0	ET 1
RPS4X	0.464773	-0.15428	1	1	ET 1, PV 2
HBB	0.511231	0.841549	0	1	PV 2
HLA-B	0.521727	0.350019	1	1	ET 1, PV 2
B2M	0.542033	0.24375	1	1	ET 1, PV 2
HLA-A	0.686757	0.328481	1	1	ET 1, PV 2
SERBP1	0.8176	0.21503	1	0	ET 1
UBAC1	0.882514	0.49262	1	0	ET 1
NME1	0.898323	0.248053	1	0	ET 1
COX5A	0.930051	0.26339	1	0	ET 1
RPS14	0.932447	-0.10642	1	0	ET 1
SOX4	0.933592	-0.533076	0	1	PV 2
TPT1	0.934603	-0.174763	1	0	ET 1
RPL9	0.968872	-0.0837574	1	0	ET 1
RPS15A	0.993064	-0.0354462	1	0	ET 1
PSME2	0.99654	0.206572	1	0	ET 1
RPS8	0.997896	-0.0479093	1	0	ET 1
RPS29	0.99863	-0.0892896	1	0	ET 1
PARK7	0.998852	0.130858	1	0	ET 1
CCT6A	0.998852	0.318674	1	0	ET 1
LGALS3BP	0.999571	1.01249	1	0	ET 1
PGD	0.99974	0.182546	1	0	ET 1
CCT2	0.999747	0.272203	1	0	ET 1
MALAT1	0.999805	-0.292981	1	0	ET 1
RPL38	0.999946	-0.087767	1	0	ET 1
SPCS1	0.999949	0.174542	1	0	ET 1
RPS11	0.999978	-0.123355	1	0	ET 1
RPS3	0.999981	-0.0840283	1	0	ET 1
EPCAM	0.999997	1.01098	1	0	ET 1
RPS28	0.999997	-0.0173897	1	0	ET 1
RPL10	0.999998	-0.121461	1	0	ET 1
PNISR	0.999999	-0.195755	1	0	ET 1
RPL34	1	-0.0778614	1	0	ET 1
CHCHD2	1	0.140496	1	0	ET 1
NDUFV2	1	0.197467	1	0	ET 1
PSMB2	1	0.177088	1	0	ET 1
RPL13	1	-0.103324	1	0	ET 1
P4HB	1	0.255046	1	0	ET 1
C1QBP	1	0.231327	1	0	ET 1
RP11-620J15.3	1	-0.198958	1	0	ET 1
ATP5F1	1	0.331224	1	0	ET 1
RPS25	1	-0.0649852	1	0	ET 1
PPA1	1	0.201512	1	0	ET 1
RPL31	1	-0.0882905	1	0	ET 1
ZFAS1	1	-0.278862	1	0	ET 1
RAN	1	0.172527	1	0	ET 1
NDUFS6	1	0.190531	1	0	ET 1
TMA7	1	0.180307	1	0	ET 1
RPS18	1	-0.0716777	1	0	ET 1
SDHD	1	0.160442	1	0	ET 1
GCAT	1	0.243678	1	0	ET 1
FPGS	1	0.0875817	1	0	ET 1
SSBP1	1	0.153542	1	0	ET 1
CYC1	1	0.209057	1	0	ET 1
RPL28	1	-0.100121	1	0	ET 1
RPS23	1	-0.0475634	1	0	ET 1
AK1	1	1.01124	1	0	ET 1
PSMA7	1	0.0517945	1	0	ET 1
HNRNPD	1	-0.00516105	1	0	ET 1
UQCRC1	1	0.351111	1	0	ET 1
H2AFZ	1	0.0494197	1	0	ET 1
NPM3	1	0.123044	1	0	ET 1
MCM3AP	1	0.378422	1	0	ET 1
POP7	1	0.00551642	1	0	ET 1
SLIRP	1	0.257419	1	0	ET 1
ANO10	1	0.4662	1	0	ET 1
STUB1	1	0.0206448	1	0	ET 1
PRSS21	1	0.617287	1	0	ET 1
ATP5I	1	0.122551	1	0	ET 1
CALM1	1	0.0622359	1	0	ET 1
YWHAB	1	0.0530778	1	0	ET 1
HSP90AB1	1	0.0770164	1	0	ET 1
TRAPPC2L	1	-0.00788403	1	0	ET 1
HMGN1	1	-0.0493201	1	0	ET 1
MRPL46	1	0.224363	1	0	ET 1
PPIA	1	0.0520286	1	0	ET 1
POLR2A	1	0.200114	1	0	ET 1
AP1B1	1	0.37151	1	0	ET 1
RPS27A	1	0.0013661	1	0	ET 1
PTBP1	1	0.0994128	1	0	ET 1
HLA-F	1	0.50001	1	0	ET 1
PSMB6	1	0.0421942	1	0	ET 1
MECOM	1	-0.594052	1	0	ET 1
RPL35A	1	-0.0349372	1	0	ET 1
RRM1	1	0.24283	1	0	ET 1
RPL15	1	-0.0647913	1	0	ET 1
BOLA3	1	0.441431	1	0	ET 1
RPL11	1	-0.042899	1	0	ET 1
SSRP1	1	0.141469	1	0	ET 1
RPL22	1	-0.0624949	1	0	ET 1
RANBP1	1	0.0729647	1	0	ET 1
PSMG1	1	0.212458	1	0	ET 1
RPS15	1	-0.00778614	1	0	ET 1
PGAM1	1	0.057929	1	0	ET 1
PRELID1	1	0.14323	1	0	ET 1
PSMB8-AS1	1	-0.243361	1	0	ET 1
GNB2L1	1	-0.0406896	1	0	ET 1
ATP5G3	1	0.231284	1	0	ET 1
DPP10	1	inf	1	0	ET 1
UBE2F	1	0.187713	1	0	ET 1
FAM69B	1	-0.131546	1	0	ET 1
POMC	1	-0.021173	1	0	ET 1
PDHA1	1	0.102931	1	0	ET 1
BCS1L	1	0.295511	1	0	ET 1
GTF3C6	1	0.204663	1	0	ET 1
RPL30	1	-0.109379	1	0	ET 1
NAE1	1	0.0604903	1	0	ET 1
RCC2	1	0.0175688	1	0	ET 1
MRPL13	1	0.23719	1	0	ET 1
RPL3	1	-0.0504795	1	0	ET 1
SKP1	1	0.0795418	1	0	ET 1
RAC1	1	0.0166017	1	0	ET 1
GPAT2	1		1	0	ET 1
C6orf48	1	-0.241622	1	0	ET 1
PPP2R1B	1	0.455521	1	0	ET 1
SERF2	1	0.125238	1	0	ET 1
EIF3L	1	-0.0563048	1	0	ET 1
MTDH	1	0.129068	1	0	ET 1
EEF1E1	1	0.256453	1	0	ET 1
SSB	1	0.127294	1	0	ET 1
RPS13	1	0.00592083	1	0	ET 1
HSPD1	1	0.217615	1	0	ET 1
HYOU1	1	-0.175627	1	0	ET 1
UQCRC2	1	0.105799	1	0	ET 1
RPL10A	1	-0.0850129	1	0	ET 1
PSMB5	1	0.200484	1	0	ET 1
PPA2	1	0.108973	1	0	ET 1
RPL21	1	0.00644533	1	0	ET 1
FKBP2	1	-0.0576805	1	0	ET 1
GTSF1	1		1	0	ET 1
NDUFA1	1	0.213371	1	0	ET 1
UQCRQ	1	0.181138	1	0	ET 1
SNRPF	1	0.157899	1	0	ET 1
NACA	1	0.0241202	1	0	ET 1
USMG5	1	0.252551	1	0	ET 1
LPCAT3	1	0.129064	1	0	ET 1
RPL5	1	-0.0626425	1	0	ET 1
RPL13A	1	-0.0682106	1	0	ET 1
SNRPC	1	0.0574833	1	0	ET 1
RPL32	1	-0.0529128	1	0	ET 1
RP11-65I12.1	1	#NAME?	1	0	ET 1
PSMA3	1	-0.0039053	1	0	ET 1
AHCY	1	0.14989	1	0	ET 1
HMGB1	1	0.0354952	1	0	ET 1
ASB6	1	0.0741931	1	0	ET 1
RPL12	1	0.0398621	1	0	ET 1
CCT3	1	0.252233	1	0	ET 1
RPL29	1	0.000854767	1	0	ET 1
YBX1	1	0.113715	1	0	ET 1
MT-CO3	1	0.110579	1	0	ET 1
RPL39L	1	0.174657	1	0	ET 1
SYNCRIP	1	0.208872	1	0	ET 1
MAGOHB	1	0.253843	1	0	ET 1
ATP5A1	1	0.153673	1	0	ET 1
HSPA4	1	0.346466	1	0	ET 1
MT2A	1	0.348417	1	0	ET 1
RPL19	1	-0.042092	1	0	ET 1
STAT1	1	0.419818	1	0	ET 1
NDUFB9	1	0.0357896	1	0	ET 1
CANX	1	0.152538	1	0	ET 1
C6orf89	1	-0.167611	1	0	ET 1
ATP5D	1	0.156717	1	0	ET 1
NDUFB8	1	0.0384695	1	0	ET 1
CDC23	1	0.510478	1	0	ET 1
EMID1	1	-0.302669	1	0	ET 1
RPL26L1	1	0.334753	1	0	ET 1
FKBP3	1	0.282088	1	0	ET 1
PSMD13	1	-0.044489	1	0	ET 1
THOC5	1	0.108357	1	0	ET 1
HNRNPM	1	0.0975788	1	0	ET 1
CLTC	1	0.264814	1	0	ET 1
MIF	1	0.173422	1	0	ET 1
H2AFV	1	0.0969558	1	0	ET 1
RPS9	1	0.00905181	1	0	ET 1
ATP5C1	1	-0.0215653	1	0	ET 1
PRPF40A	1	0.0669229	1	0	ET 1
SRP72	1	0.196164	1	0	ET 1
TXN2	1	0.172705	1	0	ET 1
MBD2	1	0.453464	1	0	ET 1
PPP1R14B	1	0.0871272	1	0	ET 1
GPS1	1	-0.0452016	1	0	ET 1
THRAP3	1	0.127808	1	0	ET 1
RPA3	1	0.166729	1	0	ET 1
SNRPE	1	0.086933	1	0	ET 1
MOSPD3	1	0.70797	1	0	ET 1
RPS7	1	-0.0404047	1	0	ET 1
PARP1	1	-0.0302089	1	0	ET 1
LEPR	1	inf	2	0	ET 1, ET 2
ESD	1	0.0925655	1	0	ET 1
ACAT1	1	0.0105691	1	0	ET 1
PFKM	1	0.150305	1	0	ET 1
HNRNPC	1	0.178683	1	0	ET 1
APEH	1	0.24367	1	0	ET 1
MRPL37	1	0.255746	1	0	ET 1
RPS19	1	-0.0353566	1	0	ET 1
TRMO	1	-0.0647226	1	0	ET 1
NDUFC2	1	0.21043	1	0	ET 1
TROAP	1	-0.111394	1	0	ET 1
SRI	1	0.0673926	1	0	ET 1
TRMT112	1	0.0982264	1	0	ET 1
NDUFC1	1	0.328972	1	0	ET 1
CA1	1	0.729925	1	0	ET 1
PHB	1	0.266004	1	0	ET 1
NLRC5	1	0.96294	1	0	ET 1
TMBIM6	1	-0.0536744	1	0	ET 1
COX6C	1	0.0113652	1	0	ET 1
COX8A	1	-0.0545654	1	0	ET 1
HAT1	1	-0.0650878	1	0	ET 1
ELAC2	1	0.0786798	1	0	ET 1
SAMM50	1	0.184704	1	0	ET 1
RPS5	1	0.00223881	1	0	ET 1
C19orf53	1	0.173818	1	0	ET 1
RPL23A	1	-0.073514	1	0	ET 1
PAICS	1	0.216274	1	0	ET 1
SNRPG	1	0.184839	1	0	ET 1
RPL41	1	0.00987137	1	0	ET 1
ALDH1A1	1	0.261979	1	0	ET 1
HSPE1	1	0.248967	1	0	ET 1
PSMD1	1	-0.0477986	1	0	ET 1
ATP5H	1	0.0199946	1	0	ET 1
MRPL32	1	0.0534935	1	0	ET 1
EEF1A1	1	-0.0765139	1	0	ET 1
RPS12	1	-0.0456009	1	0	ET 1
ZMAT2	1	0.228825	1	0	ET 1
RPL18	1	-0.0741912	1	0	ET 1
RPS21	1	-0.0673713	1	0	ET 1
GMFG	1	-0.109889	1	0	ET 1
MDH2	1	0.143929	1	0	ET 1
PARP9	1	0.133859	1	0	ET 1
HSP90AA1	1	0.130339	1	0	ET 1
TMED10	1	-0.0740201	1	0	ET 1
TARS	1	0.380151	1	0	ET 1
JUND	1	-0.350729	1	0	ET 1
RAD21	1	-0.42882	1	0	ET 1
MALSU1	1	0.170748	1	0	ET 1
NDUFS5	1	0.146138	1	0	ET 1
SNRPD1	1	0.114348	1	0	ET 1
PTTG1	1	-0.209368	1	0	ET 1
EIF3E	1	0.00931839	1	0	ET 1
ATP5G1	1	0.0779279	1	0	ET 1
PPIB	1	0.0557363	1	0	ET 1
ACSL3	1	-0.0934639	1	0	ET 1
CYCS	1	0.0185974	1	0	ET 1
NDC1	1	-0.224948	1	0	ET 1
GLTSCR2	1	-0.184527	1	0	ET 1
PIM1	1	0.666329	1	0	ET 1
POLR2J	1	0.0861183	1	0	ET 1
PEBP1	1	0.192327	1	0	ET 1
NDUFB10	1	0.116177	1	0	ET 1
MINOS1	1	0.309473	1	0	ET 1
MYH10	1	0.511528	1	0	ET 1
TBCA	1	0.22823	1	0	ET 1
PSMB8	1	0.145211	1	0	ET 1
CHRAC1	1	-0.0266978	1	0	ET 1
RXFP1	1	0.482018	1	0	ET 1
SND1	1	0.231144	1	0	ET 1
RPL26	1	-0.0521963	1	0	ET 1
SLC37A4	1	0.0309196	1	0	ET 1
RPL18A	1	-0.0460989	1	0	ET 1
LDHA	1	0.227575	1	0	ET 1
NDUFAB1	1	0.18628	1	0	ET 1
SEC61G	1	0.179613	1	0	ET 1
