## Supplemental Table 3 for "Reconstructing the lineage histories and differentiation trajectories of individual cancer cells in *JAK2*-mutant myeloproliferative neoplasms"

### Sheet: ET_CD14+
gene	pval	logfoldchange	num_ET	num_PV	sig_pts
MT2A	0	1.14133	2	1	ET 3, ET 2, PV 3
GBP1	0	1.45423	2	1	ET 3, ET 2, PV 3
PSMB9	0	0.816299	2	0	ET 3, ET 2
FAM26F	0	0.898598	2	1	ET 3, ET 2, PV 3
B2M	0	0.408751	2	2	ET 3, ET 2, PV 2, PV 3
RARRES3	0	1.23511	2	1	ET 3, ET 2, PV 3
STAT1	0	1.04002	2	1	ET 3, ET 2, PV 3
LAP3	0	1.02671	2	0	ET 3, ET 2
HLA-DPA1	0	0.656226	2	2	ET 3, ET 2, PV 2, PV 3
GBP2	0	1.10852	2	1	ET 3, ET 2, PV 3
FCGR1A	0	1.10394	1	0	ET 2
PSME2	0	0.939332	2	1	ET 3, ET 2, PV 3
GBP5	0	1.38498	2	1	ET 3, ET 2, PV 3
HLA-B	0	0.277959	2	0	ET 3, ET 2
HLA-C	0	0.407899	2	1	ET 3, ET 2, PV 3
GBP4	0	1.13841	2	0	ET 3, ET 2
HLA-DPB1	0	0.647599	2	1	ET 3, ET 2, PV 3
HLA-DRA	0	0.536013	2	0	ET 3, ET 2
TMSB10	0	0.406525	2	1	ET 3, ET 2, PV 3
TYMP	0	0.514594	2	1	ET 3, ET 2, PV 3
WARS	0	1.10532	2	0	ET 3, ET 2
VAMP5	0	1.0223	2	1	ET 3, ET 2, PV 3
TNFSF10	0	0.907579	2	1	ET 3, ET 2, PV 3
PSME1	6.51179e-12	0.562819	1	1	ET 2, PV 3
HLA-A	8.68194e-12	0.352974	2	1	ET 3, ET 2, PV 3
TAP1	2.08356e-10	0.878997	1	0	ET 2
TPT1	2.16375e-09	-0.212963	2	0	ET 3, ET 2
HLA-DQB1	3.59594e-09	0.565476	1	0	ET 2
NCF1	4.69814e-09	0.660835	1	0	ET 2
PLAC8	1.23426e-08	0.868653	1	0	ET 2
HLA-DRB1	1.45204e-08	0.424772	2	0	ET 3, ET 2
CD74	2.15517e-08	0.412435	1	1	ET 2, PV 3
PSMA4	2.34881e-08	0.583216	2	0	ET 3, ET 2
PSMB8	1.08017e-07	0.548343	2	0	ET 3, ET 2
IRF1	3.1459e-07	0.539278	1	0	ET 2
EPSTI1	4.94983e-07	0.918052	1	0	ET 2
SNX10	4.31666e-06	0.539478	1	0	ET 2
HLA-DMA	5.41994e-06	0.547937	1	0	ET 2
UBE2L6	5.97234e-06	0.660376	1	0	ET 2
RNF213	1.09354e-05	0.509935	1	0	ET 2
PARP14	1.66268e-05	0.638192	1	0	ET 2
PLEKHO1	1.73921e-05	0.510744	1	0	ET 2
FYB	2.30612e-05	0.386835	1	1	ET 2, PV 3
MYOF	3.18869e-05	1.04418	1	0	ET 2
RPS3A	3.4199e-05	-0.200978	2	0	ET 3, ET 2
APOL6	4.36779e-05	0.646573	1	0	ET 2
RPS24	6.09817e-05	-0.19214	1	0	ET 2
RPL6	6.83099e-05	-0.224508	1	0	ET 2
HSPA8	0.000109506	0.487385	1	0	ET 2
SAT1	0.000145465	0.331003	1	0	ET 2
FCGR1B	0.000148485	1.12477	1	0	ET 2
SAMD9L	0.000244808	0.610669	1	0	ET 2
IFITM3	0.000387434	0.499142	2	2	ET 3, ET 2, PV 2, PV 3
HLA-E	0.000609613	0.233385	1	0	ET 2
HLA-DMB	0.00113482	0.43185	1	1	ET 2, PV 3
APOL3	0.00118838	0.764157	1	0	ET 2
PSTPIP2	0.00140453	0.794129	1	0	ET 2
GCH1	0.00176367	0.816774	1	0	ET 2
SECTM1	0.0021379	0.655642	1	1	ET 2, PV 3
HLA-DQA1	0.00257339	0.960126	1	0	ET 2
HLA-DRB5	0.00300393	0.308727	1	0	ET 2
STAT2	0.00441153	0.729896	1	0	ET 2
PARP9	0.00454729	0.662427	1	0	ET 2
JAK2	0.00668014	0.495416	1	0	ET 2
GIMAP7	0.00806749	0.58566	1	0	ET 2
NPC2	0.00977283	0.261412	1	0	ET 2
SLAMF7	0.0139096	1.5185	1	0	ET 2
RPL32	0.0150537	-0.172935	1	0	ET 2
CASP1	0.0160669	0.339135	1	0	ET 2
MARCKS	0.0220111	0.308774	1	0	ET 3
FGL2	0.0234294	0.280755	1	0	ET 2
CNDP2	0.0235723	0.688444	1	0	ET 2
RPLP1	0.0394016	-0.174393	1	0	ET 2
RPL13	0.0517479	-0.162177	1	0	ET 2
GBP3	0.0736409	0.910024	1	0	ET 2
VCAN	0.077943	-0.543515	1	0	ET 3
MT-ND1	0.0836839	-0.145102	1	0	ET 3
POMP	0.100317	0.336374	1	0	ET 3
CSF3R	0.10263	-0.511284	1	0	ET 2
HLA-F	0.113591	0.410917	1	0	ET 2
TNFRSF14	0.128375	0.541671	1	0	ET 2
FCGR3A	0.139275	0.782569	1	0	ET 3
RPL7	0.140736	-0.204047	1	0	ET 2
RPS4X	0.159698	-0.220347	1	0	ET 2
CD93	0.176765	-0.564553	1	0	ET 2
HINT1	0.182376	-0.339684	1	0	ET 2
PSMB3	0.189379	0.344615	1	0	ET 2
BST2	0.235152	0.328924	1	0	ET 2
RPL30	0.235649	-0.137079	1	0	ET 2
RPL23	0.237146	-0.242189	0	1	PV 3
ALDH1A1	0.255427	0.606034	1	0	ET 2
NFKBIZ	0.261508	0.394056	1	0	ET 3
CD38	0.303489	1.26358	1	0	ET 2
CD40	0.348272	1.18475	1	0	ET 2
STAT3	0.369251	0.524896	1	0	ET 2
AIM2	0.437919	1.28782	1	0	ET 2
RPL34	0.489358	-0.140279	1	0	ET 2
RPS23	0.538381	-0.155003	1	0	ET 2
RPS8	0.5777	-0.160027	1	0	ET 2
EIF4B	0.580572	-0.452249	1	0	ET 2
TNFSF13B	0.596329	0.359708	1	0	ET 2
LGALS1	0.61456	-0.318371	1	0	ET 2
NUB1	0.715933	0.561591	1	0	ET 2
RPL41	0.722574	-0.120181	1	0	ET 2
CHCHD10	0.749139	0.26623	1	0	ET 3
RPL22	0.81504	-0.174236	1	0	ET 2
RNH1	0.81845	0.276186	1	0	ET 2
SQRDL	0.820813	0.486397	1	0	ET 2
GIMAP4	0.846972	0.365275	1	0	ET 2
IFIT3	0.851006	0.606234	1	0	ET 2
BTN3A2	0.912564	0.509977	1	0	ET 2
MVP	0.914063	0.564326	1	0	ET 2
RPL24	0.92084	-0.158963	1	0	ET 2
PDIA3	0.947737	0.393728	1	0	ET 2
CASP4	0.964151	0.308395	1	0	ET 2
LARP1	0.99132	0.633972	1	0	ET 2
RPL29	0.994688	-0.148849	1	0	ET 2
IFI35	0.998983	0.531487	1	0	ET 2
CAMK2D	0.999374	0.806721	1	0	ET 2
CD14	0.999464	-0.284182	1	0	ET 3
PDE4B	0.999732	0.414582	1	0	ET 3
MTHFD2	0.999918	0.477335	1	0	ET 2
GM2A	0.999989	0.449289	1	0	ET 2
DUSP1	0.999993	0.259948	1	0	ET 2
EIF1	0.999993	-0.0869957	1	0	ET 3
RPS6	0.999996	-0.158775	1	0	ET 2
TUBA1B	0.999997	0.167706	1	0	ET 3
MARCO	0.999997	0.654063	1	0	ET 2
SNX20	0.999999	0.567837	1	0	ET 2
NLRC5	1	0.578382	1	0	ET 2
LCP2	1	0.345125	1	0	ET 2
RPL14	1	-0.114686	1	0	ET 2
RPLP0	1	-0.193163	1	0	ET 2
APOL1	1	0.68424	1	0	ET 2
ST3GAL5	1	0.715245	1	0	ET 2
IER2	1	0.259273	1	0	ET 2
RPL10	1	-0.122574	1	0	ET 2
ADAR	1	0.249569	1	0	ET 2
EIF3L	1	-0.173995	0	1	PV 3
CCDC50	1	0.59613	1	0	ET 2
ATP6V1G1	1	0.193363	1	0	ET 2
ERAP2	1	0.267838	1	0	ET 2
UBC	1	0.136505	1	1	ET 2, PV 3
2020-09-07	1	-0.303929	1	0	ET 2
AKAP13	1	0.160165	1	0	ET 2
LYSMD2	1	0.360807	1	0	ET 2
H2AFZ	1	-0.1221	0	1	PV 3
PYCARD	1	0.198521	1	0	ET 2
BTG1	1	-0.229686	1	0	ET 2
BCL2A1	1	0.324784	0	1	PV 3
IRF2	1	0.473871	1	0	ET 2
XAF1	1	0.283757	1	0	ET 2

### Sheet: ET_erythroid
gene	pval	logfoldchange	num_ET	num_PV	sig_pts
HLA-C	1.71679e-10	0.481135	2	1	ET 1, ET 3, PV 3
HLA-B	9.49618e-10	0.493226	2	1	ET 1, ET 3, PV 3
HLA-A	5.65382e-06	0.421735	2	0	ET 1, ET 3
PRSS21	8.69287e-06	neg inf	1	0	ET 1
GTSF1	8.57349e-05	neg inf	1	0	ET 1
B2M	0.00110724	0.239011	1	0	ET 1
DPP10	0.0125701	0.883406	0	0
LEPR	0.0336149	0.492382	1	1	ET 1, PV 3
G0S2	0.0424234	-0.80312	0	0
SPESP1	0.0439508	0.67959	1	0	ET 1
GEMIN6	0.527708	0.313073	1	0	ET 1
HLA-DRB1	0.583955	0.379092	0	1	PV 3
SAAL1	0.974822	0.248903	1	0	ET 1
HLA-F	0.979568	0.900548	0	1	PV 3
RPL13	1	-0.043384	0	1	PV 3
NSMAF	1	0.0721069	0	1	PV 3
IFITM3	1	0.317118	0	1	PV 3
PSME1	1	0.0450119	0	1	PV 3
RPLP1	1	-0.0334641	0	1	PV 3
TGM2	1	0.282799	0	1	PV 3
RP11-620J15.3	1	-0.0251434	0	1	PV 3

### Sheet: ET_GMP
gene	pval	logfoldchange	num_ET	num_PV	sig_pts
PRSS21	0.00322325	1.23307	1	0	ET 1

### Sheet: ET_HSC
gene	pval	logfoldchange	num_ET	num_PV	sig_pts
PRSS21	0.000212697	neg inf	1	0	ET 1
GTSF1	0.236648	neg inf	1	0	ET 1
ADI1	0.972395	0.397208	1	0	ET 1
FCER1A	1	-0.114446	0	1	PV 1
RPL34	1	-0.168677	0	1	PV 1
TMIGD2	1	-0.283656	0	1	PV 1
NACA	1	-0.116201	0	1	PV 1
ARPC2	1	0.121663	0	1	PV 1
PLAC8	1	-0.0181945	0	1	PV 1
RPS17	1	0.128245	0	1	PV 1
CIRBP	1	-0.230223	0	1	PV 1
IGFBP7	1	-0.458135	0	1	PV 1
COX5A	1	0.260977	0	1	PV 1
SMIM24	1	0.0396831	0	1	PV 1
C1QTNF4	1	-0.436863	0	1	PV 1
CLU	1	neg inf	0	1	PV 1
NAP1L1	1	0.354269	0	1	PV 1
STMN1	1	0.0440922	0	1	PV 1
GYPC	1	-0.198779	0	1	PV 1
PRAM1	1	-0.31838	0	1	PV 1
CSF3R	1	-0.267938	0	1	PV 1

### Sheet: ET_megakaryocyte
gene	pval	logfoldchange	num_ET	num_PV	sig_pts
CKB	9.81321e-05	1.18106	1	0	ET 1
LGALS1	0.000349053	1.31503	1	0	ET 1
CST3	0.0005823	-0.895995	1	0	ET 1
TXN2	0.00236797	0.78379	1	0	ET 1
GTSF1	0.00315709		1	0	ET 1
POLR2H	0.00961762	0.837115	1	0	ET 1
RCC1	0.0172406	0.695972	1	0	ET 1
DNAJA1	0.0499416	0.40073	1	0	ET 1
VEGFA	0.057054	neg inf	1	0	ET 1
NT5DC2	0.060008	0.860238	1	0	ET 1
HSP90AA1	0.0603912	0.49578	1	0	ET 1
MRPS33	0.0951552	0.64632	1	0	ET 1
PPA2	0.103326	0.506285	1	0	ET 1
VDAC1	0.10516	0.609387	1	0	ET 1
PPA1	0.115327	0.68811	1	0	ET 1
GNAS	0.122578	-0.474299	1	1	ET 1, PV 2
PRELID1	0.134524	0.647425	1	0	ET 1
MRPL4	0.134569	0.662059	1	0	ET 1
TDG	0.143356	0.779719	1	0	ET 1
YBX1	0.14993	0.329774	1	0	ET 1
MT2A	0.188229	0.693092	1	0	ET 1
SERBP1	0.190274	0.428123	1	0	ET 1
PPIF	0.194376	0.594305	1	0	ET 1
ATP5G3	0.207861	0.503252	1	0	ET 1
HSPE1	0.208045	0.62885	1	0	ET 1
RPIA	0.212535	0.615858	1	0	ET 1
RPL26L1	0.223984	0.628767	1	0	ET 1
HSPD1	0.237676	0.580149	1	0	ET 1
GRPEL1	0.24568	1.07301	1	0	ET 1
ARPC5L	0.252774	0.614397	1	0	ET 1
PRSS21	0.269634	neg inf	1	0	ET 1
MAX	0.292346	-1.17074	1	1	ET 1, PV 2
STIP1	0.339211	0.683381	1	0	ET 1
ASGR1	0.346469	inf	1	0	ET 1
KIF2A	0.34763	-0.756141	1	0	ET 1
WDR75	0.389203	0.91013	1	0	ET 1
CCT8	0.399905	0.423533	1	0	ET 1
RMND5B	0.407374	0.850707	1	0	ET 1
GTF3C6	0.458144	0.402977	1	0	ET 1
H3F3A	0.464607	-0.414813	1	0	ET 1
EIF5A	0.475793	0.424468	1	0	ET 1
TXNDC17	0.505539	0.529305	1	0	ET 1
HAGHL	0.525423	1.11351	1	0	ET 1
MRPL12	0.527842	0.671042	1	0	ET 1
SNU13	0.527969	0.395624	1	0	ET 1
CCT3	0.554397	0.522226	1	0	ET 1
DHX15	0.557908	0.447999	1	0	ET 1
NOB1	0.562951	0.79534	1	0	ET 1
NAA10	0.579554	0.549822	1	0	ET 1
TIMM10	0.613827	0.673268	1	0	ET 1
NME1	0.617766	0.541918	1	0	ET 1
TSFM	0.626112	0.852287	1	0	ET 1
PCID2	0.637497	0.557451	1	0	ET 1
MRPL37	0.6469	0.637862	1	0	ET 1
EXOSC7	0.666141	0.442347	1	0	ET 1
BRAT1	0.670234	0.868765	1	0	ET 1
GNPNAT1	0.694013	0.549228	1	0	ET 1
ATP5B	0.695158	0.391703	1	0	ET 1
MRPS9	0.703994	0.46518	1	0	ET 1
HSPA8	0.706588	0.486129	1	0	ET 1
NOL7	0.753084	0.490426	1	0	ET 1
RAN	0.754493	0.42012	1	0	ET 1
EIF3M	0.756011	0.406362	1	0	ET 1
LDHA	0.756896	0.440396	1	0	ET 1
TUFM	0.793126	0.484241	1	0	ET 1
TCP1	0.799511	0.417206	1	0	ET 1
NDUFV2	0.814381	0.367726	1	0	ET 1
GTF2A2	0.823173	0.368858	1	0	ET 1
CCT2	0.835219	0.481296	1	0	ET 1
RANBP1	0.852927	0.491748	1	0	ET 1
UBE2N	0.876534	0.55488	1	0	ET 1
CCT6A	0.882765	0.512347	1	0	ET 1
ACSS2	0.895243	0.259024	1	0	ET 1
RPUSD2	0.897618	0.776993	1	0	ET 1
PES1	0.898343	0.902085	1	0	ET 1
POLR2L	0.913899	0.517719	1	0	ET 1
SPESP1	0.915059		1	0	ET 1
DDX1	0.928029	0.539785	1	0	ET 1
SNRPF	0.93204	0.416119	1	0	ET 1
JAK3	0.932092	1.12423	1	0	ET 1
CD36	0.932267	0.501584	1	0	ET 1
NBEAL2	0.932732	0.559563	1	0	ET 1
ZNF593	0.936037	0.581309	1	0	ET 1
NDUFB10	0.936326	0.459333	1	0	ET 1
IAH1	0.936845	0.44684	1	0	ET 1
USB1	0.939564	0.599611	1	0	ET 1
NIP7	0.941207	0.632327	1	0	ET 1
EIF2S2	0.941607	0.39703	1	0	ET 1
CTBS	0.944163	-0.0322494	1	0	ET 1
MYBBP1A	0.948231	1.01483	1	0	ET 1
CTSA	0.949306	-0.705883	1	0	ET 1
SLC25A3	0.953089	0.311739	1	0	ET 1
MRPL27	0.953579	0.548778	1	0	ET 1
RUVBL2	0.957388	0.581556	1	0	ET 1
CTU2	0.967896	0.776649	1	0	ET 1
GNL2	0.969121	0.412722	1	0	ET 1
ETF1	0.969181	0.597094	1	0	ET 1
PIM1	0.969447	0.650034	1	0	ET 1
MTCH2	0.972293	0.54121	1	0	ET 1
UQCRFS1	0.974731	0.464133	1	0	ET 1
AIDA	0.975393	0.560105	1	0	ET 1
ELOVL6	0.980616	0.892889	1	0	ET 1
TOMM22	0.982346	0.448175	1	0	ET 1
PGAM1	0.983672	0.401813	1	0	ET 1
HNRNPD	0.983868	0.371567	1	0	ET 1
C19orf53	0.984735	0.327706	1	0	ET 1
SNRPD1	0.985568	0.434668	1	0	ET 1
STOML2	0.988968	0.420838	1	0	ET 1
FAM162A	0.990265	0.506124	1	0	ET 1
PRPF40A	0.990573	0.401892	1	0	ET 1
TWISTNB	0.991244	0.611148	1	0	ET 1
RPS6KA1	0.991928	0.501706	1	0	ET 1
IL1RAP	0.991935	inf	1	0	ET 1
SSBP1	0.993415	0.412059	1	0	ET 1
NDUFAB1	0.993953	0.434192	1	0	ET 1
SURF6	0.995089	0.784636	1	0	ET 1
NKRF	0.995816	0.96007	1	0	ET 1
RRN3	0.996194	0.800056	1	0	ET 1
MRPL44	0.996963	0.802499	1	0	ET 1
DHX33	0.997182	0.902654	1	0	ET 1
LONP1	0.997243	0.762399	1	0	ET 1
POLR1D	0.997278	0.333434	1	0	ET 1
EXOSC8	0.997554	0.54171	1	0	ET 1
RBM8A	0.997579	0.42135	1	0	ET 1
SMPD4	0.997892	0.624779	1	0	ET 1
MAPKAPK3	0.997945	0.559225	1	0	ET 1
USMG5	0.998022	0.428418	1	0	ET 1
C1QBP	0.998284	0.506613	1	0	ET 1
SEPW1	0.998288	0.516272	1	0	ET 1
SOCS2	0.998334	0.938408	1	0	ET 1
SNRPG	0.998659	0.462049	1	0	ET 1
PSMA4	0.998677	0.442626	1	0	ET 1
HDAC1	0.999139	0.339959	1	0	ET 1
YRDC	0.999207	0.660216	1	0	ET 1
MPG	0.999215	0.485411	1	0	ET 1
ASNS	0.999244	inf	1	0	ET 1
PNO1	0.99926	0.550909	1	0	ET 1
UBAC1	0.999297	0.465204	1	0	ET 1
DDX39A	0.999358	0.595819	1	0	ET 1
RBM45	0.999408	1.12949	1	0	ET 1
PTGER3	0.999447	1.10723	1	0	ET 1
DDB1	0.999456	0.517022	1	0	ET 1
PFKP	0.999567	0.364547	1	0	ET 1
NUDT9	0.999593	0.732158	1	0	ET 1
MRPL20	0.999649	0.47685	1	0	ET 1
HSPH1	0.999656	0.683431	1	0	ET 1
SPARC	0.999789	-0.748137	1	0	ET 1
EIF2S1	0.999796	0.48581	1	0	ET 1
PTGES2	0.99984	0.628371	1	0	ET 1
ATP5J2	0.999866	0.422989	1	0	ET 1
MRPL21	0.999877	0.527191	1	0	ET 1
COQ5	0.999883	0.825774	1	0	ET 1
OXCT1	0.999916	0.616426	1	0	ET 1
MT1X	0.999922	0.63443	1	0	ET 1
PSMB2	0.999939	0.48305	1	0	ET 1
SOS1	0.999949	0.572929	1	0	ET 1
SUB1	0.999949	0.166396	1	0	ET 1
MAK16	0.999954	0.665198	1	0	ET 1
JOSD2	0.999957	0.960951	1	0	ET 1
CHD3	0.999959	neg inf	1	0	ET 1
CCT5	0.999962	0.421038	1	0	ET 1
IMP4	0.999984	0.611487	1	0	ET 1
CLPP	0.999984	0.434883	1	0	ET 1
MRPL15	0.999985	0.653968	1	0	ET 1
MKNK1	0.999985	0.592815	1	0	ET 1
SMS	0.999986	0.345128	1	0	ET 1
LRRC34	0.999987	1.01149	1	0	ET 1
WDR77	0.999987	0.688945	1	0	ET 1
SRA1	0.999988	0.53444	1	0	ET 1
TIMM17A	0.999989	0.503688	1	0	ET 1
FAM98A	0.999989	0.684397	1	0	ET 1
ILF2	0.999991	0.38611	1	0	ET 1
YDJC	0.999991	0.554035	1	0	ET 1
IARS2	0.999994	0.462271	1	0	ET 1
MAD2L1	0.999994	0.650904	1	0	ET 1
CCT4	0.999995	0.431171	1	0	ET 1
EMC6	0.999995	0.586883	1	0	ET 1
FAAP24	0.999995	0.76134	1	0	ET 1
PFDN4	0.999995	0.355407	1	0	ET 1
PCBD1	0.999995	0.520779	1	0	ET 1
COA4	0.999996	0.365889	1	0	ET 1
CSE1L	0.999996	0.604163	1	0	ET 1
EEF2KMT	0.999997	0.763141	1	0	ET 1
SCO2	0.999997	0.394827	1	0	ET 1
MFSD12	0.999997	0.460244	1	0	ET 1
CD109	0.999998	inf	1	0	ET 1
LHPP	0.999999	0.960818	1	0	ET 1
B2M	0.999999	-0.510978	1	0	ET 1
CARD9	0.999999	0.765644	1	0	ET 1
PIEZO2	0.999999	1.1111	1	0	ET 1
DAZAP1	0.999999	0.416167	1	0	ET 1
PRMT1	0.999999	0.455532	1	0	ET 1
PPP6C	0.999999	0.503805	1	0	ET 1
NLRP2	1	1.18244	1	0	ET 1
API5	1	0.648537	1	0	ET 1
PRMT5	1	0.683663	1	0	ET 1
BAZ1A	1	0.315808	1	0	ET 1
PDCD5	1	0.601767	1	0	ET 1
UBE2S	1	0.814778	1	0	ET 1
AKR1B1	1	0.380113	1	0	ET 1
TCOF1	1	0.715974	1	0	ET 1
ZFR	1	0.53698	1	0	ET 1
COPS3	1	0.381437	1	0	ET 1
ZNF771	1	inf	1	0	ET 1
INPP1	1	0.232522	1	0	ET 1
WDR43	1	0.596475	1	0	ET 1
ARHGDIA	1	0.431647	1	0	ET 1
SNRPA1	1	0.407446	1	0	ET 1
MLF2	1	0.364026	1	0	ET 1
PSMA7	1	0.3203	1	0	ET 1
DDX24	1	0.355014	1	0	ET 1
MRGBP	1	0.610114	1	0	ET 1
PPP5C	1	0.752096	1	0	ET 1
TRIM65	1	#NAME?	1	0	ET 1
PSMB5	1	0.359024	1	0	ET 1
MTHFD1L	1	0.683715	1	0	ET 1
SSB	1	0.370633	1	0	ET 1
UBASH3B	1	0.733032	1	0	ET 1
PHF19	1	0.661883	1	0	ET 1
AURKA	1	inf	1	0	ET 1
HLA-E	1	-1.0437	1	0	ET 1
NDUFC2	1	0.44777	1	0	ET 1
PLIN2	1	0.984423	1	0	ET 1
NAE1	1	0.397673	1	0	ET 1
SLC19A1	1	0.368525	1	0	ET 1
PSMC5	1	0.397462	1	0	ET 1
EIF3J	1	0.478813	1	0	ET 1
RRP15	1	0.28825	1	0	ET 1
FANCE	1	0.726835	1	0	ET 1
VBP1	1	0.426482	1	0	ET 1
MRPS22	1	0.553475	1	0	ET 1
VARS	1	0.638147	1	0	ET 1
RBM18	1	0.157098	1	0	ET 1
MAP4K4	1	0.310863	1	0	ET 1
MRPS5	1	0.630698	1	0	ET 1
RFC3	1	0.615119	1	0	ET 1
CCDC43	1	0.449251	1	0	ET 1
POLRMT	1	0.777594	1	0	ET 1
COX7A2	1	0.307326	1	0	ET 1
DAXX	1	0.527998	1	0	ET 1
MRPS15	1	0.501725	1	0	ET 1
CIAO1	1	0.739194	1	0	ET 1
PSMD1	1	0.390987	1	0	ET 1
GBE1	1	inf	1	0	ET 1
MAN2A1	1	0.227576	1	0	ET 1
CISD1	1	0.658735	1	0	ET 1
HNRNPM	1	0.403359	1	0	ET 1
DNPH1	1	0.595042	1	0	ET 1
PFDN2	1	0.350009	1	0	ET 1
GCLC	1	0.702562	1	0	ET 1
SLIRP	1	0.524503	1	0	ET 1
EXOSC3	1	0.796512	1	0	ET 1
TNIP2	1	0.449862	1	0	ET 1
HSP90AB1	1	0.356285	1	0	ET 1
NEK2	1	0.9253	1	0	ET 1
RRP1B	1	0.66968	1	0	ET 1
SLC7A5	1	0.470683	1	0	ET 1
USO1	1	0.644467	1	0	ET 1
POLR2J	1	0.414258	1	0	ET 1
SRGN	1	-0.222366	1	0	ET 1
MCFD2	1	0.426166	1	0	ET 1
TMA7	1	0.288436	1	0	ET 1
SLC25A39	1	0.510988	1	0	ET 1
PDCD6	1	0.356532	1	0	ET 1
CYCS	1	0.368664	1	0	ET 1
SRSF9	1	0.278343	1	0	ET 1
TOMM20	1	0.361416	1	0	ET 1
ARL1	1	0.445307	1	0	ET 1
CCDC59	1	0.486956	1	0	ET 1
CHCHD1	1	0.464637	1	0	ET 1
PRDX3	1	0.383352	1	0	ET 1
DDX10	1	0.41611	1	0	ET 1
HSPA4	1	0.499848	1	0	ET 1
NPM3	1	0.605924	1	0	ET 1
NOC4L	1	0.357213	1	0	ET 1
CCSAP	1	1.09723	1	0	ET 1
ANP32A	1	0.363552	1	0	ET 1
TFAM	1	0.385237	1	0	ET 1
GADD45GIP1	1	0.412374	1	0	ET 1
PPP2R4	1	0.434515	1	0	ET 1
TRAPPC2L	1	0.448632	1	0	ET 1
DKC1	1	0.424908	1	0	ET 1
CDC20	1	0.976662	1	0	ET 1
MAP7D2	1	1.27935	1	0	ET 1
MRPL13	1	0.416661	1	0	ET 1
NUP37	1	0.396092	1	0	ET 1
WBSCR16	1	0.589091	1	0	ET 1
DLD	1	0.540814	1	0	ET 1
SNRPD2	1	0.309778	1	0	ET 1
RAD23A	1	0.439831	1	0	ET 1
TIMM13	1	0.449481	1	0	ET 1
UBA1	1	0.567221	1	0	ET 1
NPW	1	0.984349	1	0	ET 1
RIOK1	1	0.767732	1	0	ET 1
PPP1R14B	1	0.370483	1	0	ET 1
NDUFA10	1	0.356361	1	0	ET 1
ANKRD17	1	0.377825	1	0	ET 1
NABP2	1	0.419699	1	0	ET 1
PARK7	1	0.211515	1	0	ET 1
THUMPD3	1	0.645973	1	0	ET 1
SRM	1	0.602713	1	0	ET 1
MRPS2	1	0.399576	1	0	ET 1
GOT1	1	0.612878	1	0	ET 1
TRAPPC10	1	#NAME?	1	0	ET 1
MRPS26	1	0.428536	1	0	ET 1
NAA50	1	0.54401	1	0	ET 1
CLU	1	-1.00411	1	0	ET 1
MPHOSPH6	1	0.451299	1	0	ET 1
CARNMT1	1	0.479462	1	0	ET 1
NIFK	1	0.381619	1	0	ET 1
TMEM216	1	0.40836	1	0	ET 1
NOM1	1	0.615418	1	0	ET 1
ECHS1	1	0.458803	1	0	ET 1
POLR3D	1	0.242388	1	0	ET 1
TRAP1	1	0.44334	1	0	ET 1
HYOU1	1	0.392929	1	0	ET 1
PTP4A3	1	inf	1	0	ET 1
PSMD3	1	0.390054	1	0	ET 1
RPL36AL	1	0.329713	1	0	ET 1
CCDC6	1	0.448582	1	0	ET 1
GPAT2	1	neg inf	1	0	ET 1
ULK3	1	0.834039	1	0	ET 1
FUOM	1	0.649879	1	0	ET 1
POMGNT1	1	0.643864	1	0	ET 1
TGS1	1	0.460497	1	0	ET 1
TUBG1	1	0.673814	1	0	ET 1
SDE2	1	0.395569	1	0	ET 1
GID8	1	0.216454	1	0	ET 1
C14orf166	1	0.205375	1	0	ET 1
CCDC25	1	0.343454	1	0	ET 1
MED17	1	0.386669	1	0	ET 1
DRG1	1	0.322193	1	0	ET 1
COQ4	1	0.343641	1	0	ET 1
C9orf114	1	0.651225	1	0	ET 1
SLC39A7	1	0.565816	1	0	ET 1
RANGRF	1	0.441054	1	0	ET 1
GPATCH4	1	0.686028	1	0	ET 1
VMA21	1	0.359062	1	0	ET 1
ASNSD1	1	0.376626	1	0	ET 1
SRI	1	0.392825	1	0	ET 1
CCDC50	1	1.05809	1	0	ET 1
SHCBP1	1	0.608786	1	0	ET 1
METTL1	1	0.789698	1	0	ET 1
FNDC3A	1	0.430623	1	0	ET 1
PRPS1	1	0.46866	1	0	ET 1
ALG2	1	neg inf	1	0	ET 1
LIMA1	1	0.578555	1	0	ET 1
MRTO4	1	0.581797	1	0	ET 1
MYEOV	1	neg inf	1	0	ET 1
TIMM44	1	0.785042	1	0	ET 1
CTAGE5	1	inf	1	0	ET 1
MTDH	1	0.344328	1	0	ET 1
AHCTF1	1	0.260795	1	0	ET 1
LIG3	1	0.647266	1	0	ET 1
TRABD	1	0.303568	1	0	ET 1
ISOC2	1	0.427476	1	0	ET 1
AURKAIP1	1	0.383181	1	0	ET 1
NACC2	1	neg inf	1	0	ET 1
RSPRY1	1	0.358845	1	0	ET 1
EIF3A	1	0.380509	1	0	ET 1
GLRX3	1	0.251155	1	0	ET 1
PPP6R1	1	0.125684	1	0	ET 1
ARRB2	1	0.434038	1	0	ET 1
COPS4	1	0.300761	1	0	ET 1
MRPL51	1	0.337927	1	0	ET 1
CCNB2	1	0.900461	1	0	ET 1
HEMGN	1	-0.858439	1	0	ET 1
DVL3	1	0.771149	1	0	ET 1
MRPL47	1	0.421794	1	0	ET 1
ME2	1	0.401901	1	0	ET 1
KCTD5	1	inf	1	0	ET 1
WARS	1	0.466676	1	0	ET 1
SDHB	1	0.520441	1	0	ET 1
PAXIP1	1	0.644937	1	0	ET 1
POLR3G	1	0.721501	1	0	ET 1
SHC1	1	0.485845	1	0	ET 1
EXOSC4	1	0.248816	1	0	ET 1
MRPS11	1	0.404868	1	0	ET 1
YIF1A	1	0.457561	1	0	ET 1
MKKS	1	0.441189	1	0	ET 1
SBDS	1	0.552579	1	0	ET 1
GDI2	1	0.34932	1	0	ET 1
SUPT16H	1	0.345065	1	0	ET 1
CLN3	1	0.701484	1	0	ET 1
XRCC4	1	0.668062	1	0	ET 1
ORC2	1	0.343712	1	0	ET 1
SUCLG2	1	neg inf	1	0	ET 1
ATP5C1	1	0.356536	1	0	ET 1
STAT4	1	neg inf	1	0	ET 1
SCRIB	1	inf	1	0	ET 1
SRP72	1	0.378168	1	0	ET 1
ARL3	1	0.641545	1	0	ET 1
SNRNP25	1	0.402947	1	0	ET 1
GTF3C4	1	0.530742	1	0	ET 1
WIZ	1	inf	1	0	ET 1
SMIM13	1	0.885585	1	0	ET 1
PPP1R9B	1	inf	1	0	ET 1
GTF3A	1	0.346667	1	0	ET 1
ANK1	1	0.657169	1	0	ET 1
GAPDH	1	0.22928	1	0	ET 1
G6PC3	1	0.389225	1	0	ET 1
CLIC1	1	0.101847	1	0	ET 1
PPIL1	1	0.417613	1	0	ET 1
SACS	1	0.466773	1	0	ET 1
SFXN4	1	0.622449	1	0	ET 1
NSA2	1	0.378759	1	0	ET 1
NOP56	1	0.364729	1	0	ET 1
CHCHD10	1	0.561569	1	0	ET 1
KRR1	1	0.252362	1	0	ET 1
WDR4	1	#NAME?	1	0	ET 1
COMMD10	1	0.57937	1	0	ET 1
KCNK6	1	0.325841	1	0	ET 1
NAA15	1	0.547972	1	0	ET 1
AGAP3	1	inf	1	0	ET 1
YLPM1	1	0.25746	1	0	ET 1
RAB1A	1	0.167862	1	0	ET 1
CORO1A	1	0.345535	1	0	ET 1
SLC16A3	1	0.274365	1	0	ET 1
TMA16	1	0.447759	1	0	ET 1
EMC8	1	0.425142	1	0	ET 1
CCDC61	1	0.692459	1	0	ET 1
S100A6	1	0.323929	1	0	ET 1
ACAD8	1	0.228997	1	0	ET 1
PSMD11	1	0.351873	1	0	ET 1
SNRPE	1	0.3902	1	0	ET 1
HSPA9	1	0.441847	1	0	ET 1
MRPS12	1	0.396992	1	0	ET 1
GNL3	1	0.482769	1	0	ET 1
CTPS1	1	0.498718	1	0	ET 1
MAP2K2	1	0.304287	1	0	ET 1
DCUN1D5	1	0.45443	1	0	ET 1
DNAJC15	1	0.513208	1	0	ET 1
GTPBP4	1	0.460486	1	0	ET 1
C9orf85	1	0.750045	1	0	ET 1
DUSP2	1	neg inf	1	0	ET 1
SPATC1L	1	0.678295	1	0	ET 1
SDHAF1	1	0.388837	1	0	ET 1
AKR7A2	1	0.490772	1	0	ET 1
MATK	1	0.52436	1	0	ET 1
ETV5	1	0.981458	1	0	ET 1
POLR2A	1	0.248424	1	0	ET 1
TTC4	1	0.514717	1	0	ET 1
PIM2	1	0.597358	1	0	ET 1
PPP2CA	1	0.0968805	1	0	ET 1
DNAJC2	1	0.467132	1	0	ET 1
HECTD1	1	0.365312	1	0	ET 1
BORA	1	0.913574	1	0	ET 1
NPM2	1	inf	1	0	ET 1
SMARCC2	1	0.334464	1	0	ET 1
CHCHD2	1	0.294973	1	0	ET 1
MTFR1	1	neg inf	1	0	ET 1
CTC-524C5.2	1		1	0	ET 1
GMPS	1	0.320382	1	0	ET 1
DARS	1	0.274121	1	0	ET 1
MACROD1	1	0.663821	1	0	ET 1
UROS	1	0.3962	1	0	ET 1
MRPS7	1	0.33678	1	0	ET 1
NUF2	1	0.676446	1	0	ET 1
SSR3	1	0.346752	1	0	ET 1
COQ3	1	0.713657	1	0	ET 1
MTX1	1	0.568758	1	0	ET 1
UBE2I	1	0.375049	1	0	ET 1
MRPL52	1	0.592058	1	0	ET 1
CCT7	1	0.395009	1	0	ET 1
DNTTIP2	1	0.337421	1	0	ET 1
XRN2	1	0.407244	1	0	ET 1
RP11-65I12.1	1		1	0	ET 1
DPM1	1	0.410682	1	0	ET 1
MRPL30	1	inf	1	0	ET 1
PTS	1	0.556739	1	0	ET 1
NCF4	1	0.482866	1	0	ET 1
HBEGF	1	inf	1	0	ET 1
COPS2	1	0.265461	1	0	ET 1
ABHD5	1	0.770678	1	0	ET 1
GMPPB	1	0.475966	1	0	ET 1
GEMIN4	1	0.756661	1	0	ET 1
PWP1	1	0.488371	1	0	ET 1
BAP1	1	0.508386	1	0	ET 1
SLC22A16	1		1	0	ET 1
BRIX1	1	0.364681	1	0	ET 1
ADAM15	1	0.437235	1	0	ET 1
MARS	1	0.583175	1	0	ET 1
FAM96B	1	0.450752	1	0	ET 1
GARS	1	0.554419	1	0	ET 1
SCO1	1	0.446924	1	0	ET 1
SLC35A2	1	neg inf	1	0	ET 1
CEP55	1	inf	1	0	ET 1
FOSL1	1	inf	1	0	ET 1
ATAD3B	1	0.51838	1	0	ET 1
URB1-AS1	1		1	0	ET 1
PELP1	1	0.536138	1	0	ET 1
DAP3	1	0.552085	1	0	ET 1
MEN1	1	0.804224	1	0	ET 1
BRI3BP	1	0.523343	1	0	ET 1
COX5A	1	0.349211	1	0	ET 1
ATP5G1	1	0.427512	1	0	ET 1
AC013461.1	1	0.298377	1	0	ET 1
LRRC8A	1	1.25169	1	0	ET 1
SNRNP70	1	0.374293	1	0	ET 1
CTSC	1	0.365623	1	0	ET 1
CUL4A	1	0.453224	1	0	ET 1
PINX1	1	0.6514	1	0	ET 1
UBE2D1	1	0.19655	1	0	ET 1
MFSD14B	1	0.281282	1	0	ET 1
ZC3H15	1	0.339671	1	0	ET 1
C9orf40	1	0.599324	1	0	ET 1
XRCC5	1	0.294351	1	0	ET 1
BRD1	1	0.234133	1	0	ET 1
NLN	1	0.799463	1	0	ET 1
TMEM214	1	0.768495	1	0	ET 1
TBCA	1	0.378981	1	0	ET 1
TARS	1	0.513622	1	0	ET 1
BCCIP	1	0.572693	1	0	ET 1
TMEM237	1	0.779493	1	0	ET 1
FARSB	1	0.389002	1	0	ET 1
PBDC1	1	0.511679	1	0	ET 1
RP9	1	0.430815	1	0	ET 1
UBXN8	1	0.480718	1	0	ET 1
MPV17L	1	0.80639	1	0	ET 1
YTHDF2	1	0.482536	1	0	ET 1
NEK6	1	0.231996	1	0	ET 1
PIP4K2B	1		1	0	ET 1
MEX3A	1	neg inf	1	0	ET 1
TSPAN13	1	0.801794	1	0	ET 1
EBNA1BP2	1	0.436999	1	0	ET 1
RXFP1	1	inf	1	0	ET 1
UTP11L	1	0.453926	1	0	ET 1
DECR1	1	0.363967	1	0	ET 1
C8orf88	1	0.925584	1	0	ET 1
MT1E	1	1.10939	1	0	ET 1
RHOF	1	0.0403699	1	0	ET 1
UCHL3	1	0.464776	1	0	ET 1
GOSR2	1	0.745784	1	0	ET 1
SSSCA1	1	0.44681	1	0	ET 1
FTSJ2	1	0.505521	1	0	ET 1
PQBP1	1	0.630833	1	0	ET 1
SF3B4	1	0.3716	1	0	ET 1
SNX4	1	0.252809	1	0	ET 1
MED25	1	0.165698	1	0	ET 1
GPN1	1	0.152767	1	0	ET 1
TSEN2	1	0.578887	1	0	ET 1
OLA1	1	0.299508	1	0	ET 1
APOA1BP	1	0.391815	1	0	ET 1
TAF13	1	0.963772	1	0	ET 1
CLPTM1	1	0.416019	1	0	ET 1
SMARCA4	1	0.372485	1	0	ET 1
LRRC59	1	0.445119	1	0	ET 1
POP7	1	0.5793	1	0	ET 1
FHL1	1	-0.844398	1	0	ET 1
EXOSC2	1	0.509193	1	0	ET 1
JMJD6	1	0.533861	1	0	ET 1
ECHDC1	1	0.453249	1	0	ET 1
MRRF	1	inf	1	0	ET 1
TMX2	1	0.508391	1	0	ET 1
APOBEC3C	1	0.394408	1	0	ET 1
ABCE1	1	0.433891	1	0	ET 1
PLK1	1	inf	1	0	ET 1
ADRM1	1	0.243121	1	0	ET 1
IRAK1	1	0.452558	1	0	ET 1
EIF3B	1	0.288114	1	0	ET 1
COX6A1	1	0.262508	1	0	ET 1
KDM1A	1	0.442354	1	0	ET 1
USP15	1	0.320969	1	0	ET 1
CLPB	1	0.680265	1	0	ET 1
KPNA2	1	0.837707	1	0	ET 1
IFRD2	1	0.418054	1	0	ET 1
COA7	1	0.679801	1	0	ET 1
MRPL41	1	0.341366	1	0	ET 1
KNSTRN	1	0.914937	1	0	ET 1
AFMID	1	0.692554	1	0	ET 1
MRPS35	1	0.392109	1	0	ET 1
QRICH1	1	0.461645	1	0	ET 1
LRPAP1	1	0.239617	1	0	ET 1
FEM1A	1	0.683129	1	0	ET 1
AHCY	1	0.394003	1	0	ET 1
MIOS	1	0.651966	1	0	ET 1
TOR1A	1	0.366172	1	0	ET 1
BYSL	1	neg inf	1	0	ET 1
NAMPT	1	0.54044	1	0	ET 1
B4GALT3	1	0.332558	1	0	ET 1
GTF3C2	1	0.750862	1	0	ET 1
CD300A	1	inf	1	0	ET 1
PAAF1	1	0.463544	1	0	ET 1
NDUFAF4	1	0.553821	1	0	ET 1
LYAR	1	0.457441	1	0	ET 1
PRKD2	1	0.568649	1	0	ET 1
DESI1	1	0.28834	1	0	ET 1
CMSS1	1	0.602938	1	0	ET 1
SLC35C1	1	1.22793	1	0	ET 1
PSMA3	1	0.270271	1	0	ET 1
AAR2	1	inf	1	0	ET 1
ILF3	1	0.373804	1	0	ET 1
NOP16	1	0.60757	1	0	ET 1
C15orf61	1	0.587009	1	0	ET 1
ZPR1	1	0.290798	1	0	ET 1
ITPRIP	1		1	0	ET 1
NPM1	1	0.343035	1	0	ET 1
RYK	1	neg inf	1	0	ET 1
TEX264	1	0.422113	1	0	ET 1
FAM216A	1	0.496222	1	0	ET 1
UBQLN4	1	0.73168	1	0	ET 1
RUVBL1	1	0.441851	1	0	ET 1
RTTN	1	1.18267	1	0	ET 1
RBMX2	1	0.320188	1	0	ET 1
CHCHD3	1	0.381026	1	0	ET 1
YTHDC2	1	0.247502	1	0	ET 1
DBF4	1	0.484247	1	0	ET 1
RECK	1	neg inf	1	0	ET 1
SLC35B4	1	0.591282	1	0	ET 1
RPE	1	0.377563	1	0	ET 1
SYNCRIP	1	0.461942	1	0	ET 1
SHMT2	1	0.417423	1	0	ET 1
PTPN7	1	0.442726	1	0	ET 1
PPAN	1	0.543007	1	0	ET 1
IFNAR1	1	0.783982	1	0	ET 1
USP36	1	0.959497	1	0	ET 1
LIN54	1	neg inf	1	0	ET 1
DDX21	1	0.523473	1	0	ET 1
PMPCA	1	0.545618	1	0	ET 1
PRKDC	1	0.416388	1	0	ET 1
GSPT1	1	0.376131	1	0	ET 1
MCAT	1	0.450169	1	0	ET 1
EIF5B	1	0.385521	1	0	ET 1
NSMCE1	1	0.480259	1	0	ET 1
EIF4E2	1	0.202054	1	0	ET 1
FASN	1	0.409159	1	0	ET 1
PA2G4	1	0.349298	1	0	ET 1

### Sheet: ET_MEP
gene	pval	logfoldchange	num_ET	num_PV	sig_pts
PRSS21	0	neg inf	1	0	ET 1
HLA-B	3.91147e-11	0.526164	1	1	ET 1, PV 2
EEF1B2	1.84699e-10	-0.170038	2	1	ET 1, ET 2, PV 2
LEPR	3.32441e-10	1.07027	2	0	ET 1, ET 2
GTSF1	3.97605e-10	neg inf	1	0	ET 1
HLA-C	8.92937e-10	0.449632	1	1	ET 1, PV 2
RPS24	3.5607e-09	-0.161502	1	1	ET 1, PV 2
RPL39	6.72936e-08	-0.148447	1	1	ET 1, PV 2
RPS4X	6.75204e-08	-0.142788	1	1	ET 1, PV 2
RPS27	9.48405e-08	-0.136748	1	0	ET 1
RPL13	2.45178e-07	-0.122467	1	0	ET 1
RPS21	2.57576e-07	-0.141837	1	0	ET 1
HLA-A	3.52453e-07	0.3893	1	1	ET 1, PV 2
RPS6	3.79336e-07	-0.102214	1	1	ET 1, PV 2
B2M	6.18987e-07	0.279359	1	1	ET 1, PV 2
RPS3A	6.90938e-07	-0.118451	1	0	ET 1
RPL10	8.35777e-07	-0.114987	1	0	ET 1
RPS18	2.02224e-06	-0.122129	1	0	ET 1
RPS3	2.0742e-06	-0.114411	1	0	ET 1
RPL26	1.73914e-05	-0.106418	1	0	ET 1
RPS14	1.87929e-05	-0.110869	1	0	ET 1
RPL34	5.96017e-05	-0.122164	1	0	ET 1
RPL3	6.70186e-05	-0.101281	1	0	ET 1
TPT1	0.00011521	-0.127583	1	0	ET 1
RPL37	0.000169968	-0.105918	1	0	ET 1
RPS8	0.000234967	-0.0962257	1	0	ET 1
TXN2	0.000345129	0.288404	1	0	ET 1
RPL18	0.000584743	-0.100784	1	0	ET 1
UBAC1	0.000706982	0.361329	1	0	ET 1
MALAT1	0.00072498	-0.203827	1	0	ET 1
SNRPF	0.00266772	0.192582	1	0	ET 1
RPS15A	0.00286185	-0.101133	1	0	ET 1
RPL11	0.00348086	-0.0879537	1	0	ET 1
EEF1A1	0.00498187	-0.0840638	1	0	ET 1
RPS12	0.00540978	-0.0855863	1	0	ET 1
RPL29	0.00909901	-0.0829546	1	0	ET 1
RPL10A	0.0108137	-0.0924196	1	0	ET 1
RPS23	0.0114791	-0.076455	1	0	ET 1
RPL22	0.0127352	-0.102917	1	0	ET 1
PRELID1	0.0176117	0.24808	1	0	ET 1
PPA1	0.0243232	0.249978	1	0	ET 1
PIM1	0.0343536	0.484492	1	0	ET 1
RPL21	0.0348717	-0.0708516	1	0	ET 1
RPL9	0.0357307	-0.0921541	1	0	ET 1
DPP10	0.036466	1.11628	1	0	ET 1
RPL32	0.0378482	-0.0965307	1	0	ET 1
PGAM1	0.0416557	0.239733	1	0	ET 1
IFITM3	0.0439055	0.652837	0	1	PV 2
SLIRP	0.0467099	0.273594	1	0	ET 1
ATP5C1	0.0653122	0.169244	1	0	ET 1
PARK7	0.070987	0.163262	1	0	ET 1
PSMA7	0.0715207	0.194694	1	0	ET 1
RPL30	0.0718021	-0.100529	1	0	ET 1
GNB2L1	0.0738104	-0.101028	1	0	ET 1
SNRPC	0.0751014	0.196872	1	0	ET 1
PPIA	0.0846622	0.104768	1	0	ET 1
NDUFS6	0.0852048	0.219737	1	0	ET 1
NDUFS5	0.0867954	0.145709	1	0	ET 1
RPS5	0.0895254	-0.0785664	1	0	ET 1
RPL18A	0.115019	-0.0787821	1	0	ET 1
RPS29	0.126785	-0.0921689	1	0	ET 1
C6orf48	0.132956	-0.238305	1	0	ET 1
ZFAS1	0.141545	-0.239194	1	0	ET 1
PSMA3	0.169547	0.229025	1	0	ET 1
RPS28	0.17446	-0.0817289	1	0	ET 1
COX6C	0.177558	0.106248	1	0	ET 1
RAN	0.204698	0.155237	1	0	ET 1
NME1	0.227854	0.207539	1	0	ET 1
RPS19	0.241917	-0.0718186	1	0	ET 1
RPL13A	0.293577	-0.0791873	1	0	ET 1
UQCRQ	0.304297	0.169312	1	0	ET 1
RPL35A	0.313641	-0.0777921	1	0	ET 1
RPS11	0.326595	-0.0794717	1	0	ET 1
APEH	0.33944	0.304552	1	0	ET 1
PSMB8	0.364784	0.348307	1	0	ET 1
FPGS	0.401668	0.122757	1	0	ET 1
ACAT1	0.403762	0.314226	1	0	ET 1
RPS27A	0.408611	-0.0707245	1	0	ET 1
GLTSCR2	0.425647	-0.164318	1	0	ET 1
LDHA	0.431751	0.209433	1	0	ET 1
THRAP3	0.487585	0.201133	1	0	ET 1
C1QBP	0.544136	0.151936	1	0	ET 1
CHCHD2	0.563709	0.156404	1	0	ET 1
CCT3	0.582936	0.20374	1	0	ET 1
RPL5	0.587114	-0.0733869	1	0	ET 1
RXFP1	0.606875	1.23297	1	0	ET 1
POMC	0.644338	0.369394	1	0	ET 1
PPP1R14B	0.668345	0.189144	1	0	ET 1
SNRPG	0.72057	0.227118	1	0	ET 1
NDUFB8	0.809415	0.169962	1	0	ET 1
TUFM	0.825648	0.15221	1	0	ET 1
SSB	0.831345	0.149603	1	0	ET 1
PSME2	0.835532	0.219654	1	0	ET 1
SKP1	0.884617	0.135458	1	0	ET 1
NDUFV2	0.886432	0.13622	1	0	ET 1
MAGOHB	0.898618	0.284496	1	0	ET 1
PPA2	0.904788	0.212093	1	0	ET 1
RPL12	0.91359	-0.095055	1	0	ET 1
RPS9	0.921482	-0.0659952	1	0	ET 1
RPS7	0.923646	-0.0636003	1	0	ET 1
ALDH1A1	0.927709	0.246869	1	0	ET 1
GCAT	0.948816	0.216367	1	0	ET 1
COX7A2	0.94905	0.147056	1	0	ET 1
PARP9	0.949377	0.443683	1	0	ET 1
MDH2	0.963325	0.151525	1	0	ET 1
NLRC5	0.965399	0.979432	1	0	ET 1
TMA7	0.966453	0.127787	1	0	ET 1
RPL23A	0.971671	-0.05637	1	0	ET 1
NDUFC2	0.976241	0.124263	1	0	ET 1
POMP	0.979887	0.174764	1	1	ET 1, PV 2
C6orf89	0.981416	0.297814	1	0	ET 1
SND1	0.984816	0.227889	1	0	ET 1
NDUFB10	0.987008	0.156374	1	0	ET 1
GPAT2	0.987449	neg inf	1	0	ET 1
ATP5I	0.989817	0.159572	1	0	ET 1
PPIB	0.99048	0.20354	1	0	ET 1
HSPD1	0.991231	0.127436	1	0	ET 1
SERBP1	0.991985	0.1277	1	0	ET 1
RCC2	0.992826	0.258315	1	0	ET 1
RPL31	0.99376	-0.112838	1	0	ET 1
SLC37A4	0.99428	0.280014	1	0	ET 1
RPL15	0.994619	-0.0555434	1	0	ET 1
RP11-620J15.3	0.994678	-0.170536	1	0	ET 1
CHRAC1	0.994748	0.194091	1	0	ET 1
UBE2F	0.995166	0.29972	1	0	ET 1
PRPF40A	0.995845	0.184489	1	0	ET 1
SNRPD1	0.996984	0.132621	1	0	ET 1
RPL26L1	0.99841	0.280114	1	0	ET 1
SSRP1	0.998458	0.192702	1	0	ET 1
RPS15	0.998465	-0.0666743	1	0	ET 1
HSP90AB1	0.99881	0.102776	1	0	ET 1
TRAPPC2L	0.999308	0.304586	1	0	ET 1
HSPA4	0.999347	0.242877	1	0	ET 1
FKBP2	0.999458	0.197067	1	0	ET 1
RPL38	0.999577	-0.0919459	1	0	ET 1
UQCRC2	0.999796	0.143795	1	0	ET 1
EPCAM	0.999807	-0.0512937	1	0	ET 1
COX5A	0.999831	0.137804	1	0	ET 1
PSMB8-AS1	0.999832	0.373039	1	0	ET 1
PDHA1	0.99987	0.195432	1	0	ET 1
TMED10	0.999872	0.113815	1	0	ET 1
CYC1	0.999872	0.214964	1	0	ET 1
MTDH	0.999876	0.128461	1	0	ET 1
SYNCRIP	0.999892	0.208251	1	0	ET 1
HLA-F	0.999943	0.622908	1	0	ET 1
NDUFC1	0.999959	0.229114	1	0	ET 1
STUB1	0.999966	0.213027	1	0	ET 1
HNRNPD	0.999967	0.1324	1	0	ET 1
MINOS1	0.999971	0.151061	1	0	ET 1
NDUFB9	0.999971	0.17039	1	0	ET 1
EIF3E	0.999983	-0.0871971	1	0	ET 1
PSMB5	0.999986	0.163017	1	0	ET 1
RPS25	0.999987	-0.0512624	1	0	ET 1
HK1	0.99999	0.27614	1	0	ET 1
TMBIM6	0.999996	0.127881	1	0	ET 1
HNRNPC	0.999998	0.119498	1	0	ET 1
SOX4	1	-0.390206	0	1	PV 2
GTF3C6	1	0.205308	1	0	ET 1
NAE1	1	0.148624	1	0	ET 1
MBD2	1	0.280961	1	0	ET 1
AP1B1	1	0.144796	1	0	ET 1
FKBP3	1	0.18819	1	0	ET 1
YWHAB	1	0.126614	1	0	ET 1
FAM69B	1	-0.223324	1	0	ET 1
BOLA3	1	0.181535	1	0	ET 1
CCT6A	1	0.162088	1	0	ET 1
MOSPD3	1	0.487571	1	0	ET 1
TBCA	1	0.136634	1	0	ET 1
ATP5A1	1	0.0841824	1	0	ET 1
ATP5G3	1	0.12527	1	0	ET 1
SRP72	1	0.152907	1	0	ET 1
SERF2	1	0.103483	1	0	ET 1
ATP5F1	1	0.11148	1	0	ET 1
ZMAT2	1	0.250833	1	0	ET 1
SRI	1	0.185212	1	0	ET 1
RAC1	1	0.13031	1	0	ET 1
PARP1	1	0.16828	1	0	ET 1
PSMB6	1	0.130595	1	0	ET 1
SDHD	1	0.185512	1	0	ET 1
NDC1	1	0.40854	1	0	ET 1
EIF3L	1	-0.112048	1	0	ET 1
RPS13	1	-0.0570486	1	0	ET 1
PSMD13	1	0.223087	1	0	ET 1
SEC61G	1	0.138696	1	0	ET 1
HSP90AA1	1	0.147976	1	0	ET 1
MYH10	1	0.241412	1	0	ET 1
YBX1	1	0.0800306	1	0	ET 1
RPA3	1	0.193853	1	0	ET 1
PTBP1	1	0.0997035	1	0	ET 1
AK1	1	0.513377	1	0	ET 1
LPCAT3	1	0.279443	1	0	ET 1
HMGB1	1	0.0967708	1	0	ET 1
POLR2A	1	0.269092	1	0	ET 1
P4HB	1	0.16363	1	0	ET 1
MT2A	1	0.15013	1	0	ET 1
ATP5H	1	0.115028	1	0	ET 1
HSPE1	1	0.134491	1	0	ET 1
PHB	1	0.14023	1	0	ET 1
PSMG1	1	0.177773	1	0	ET 1
RANBP1	1	0.14867	1	0	ET 1
STAT1	1	0.340238	1	0	ET 1
ATP5D	1	0.114896	1	0	ET 1
CDC23	1	0.243917	1	0	ET 1
RPL19	1	-0.0585013	1	0	ET 1
EMID1	1	-0.243013	1	0	ET 1
RRM1	1	0.146565	1	0	ET 1
PSMB2	1	0.192323	1	0	ET 1
TRMT112	1	0.0834331	1	0	ET 1
MECOM	1	0.54152	1	0	ET 1
CA1	1	0.190758	1	0	ET 1
NDUFAB1	1	0.154515	1	0	ET 1
CANX	1	0.1541	1	0	ET 1
MRPL46	1	0.196123	1	0	ET 1
MT-CO3	1	0.0760263	1	0	ET 1
RPL39L	1	0.116344	1	0	ET 1
H2AFV	1	0.141532	1	0	ET 1
GPS1	1	0.241752	1	0	ET 1
PNISR	1	-0.100512	1	0	ET 1
SNRPE	1	0.11416	1	0	ET 1
ESD	1	0.094929	1	0	ET 1
BCS1L	1	0.294171	1	0	ET 1
PFKM	1	0.450789	1	0	ET 1
MRPL37	1	0.117835	1	0	ET 1
TRMO	1	0.578996	1	0	ET 1
TROAP	1	0.467814	1	0	ET 1
MIF	1	0.109426	1	0	ET 1
CLTC	1	0.239485	1	0	ET 1
HNRNPM	1	0.123187	1	0	ET 1
HBB	1	0.103148	0	1	PV 2
AHCY	1	0.159612	1	0	ET 1
ASB6	1	0.263492	1	0	ET 1
MRPL13	1	0.101634	1	0	ET 1
THOC5	1	0.209376	1	0	ET 1
RAD21	1	0.194131	1	0	ET 1
USMG5	1	0.101817	1	0	ET 1
PTTG1	1	0.330763	1	0	ET 1
PSMD1	1	0.187345	1	0	ET 1
MRPL32	1	0.130057	1	0	ET 1
TCEB2	1	0.0840029	0	1	PV 2
S100A4	1	0.12668	0	1	PV 2
GMFG	1	-0.148944	1	0	ET 1
UQCRC1	1	0.153288	1	0	ET 1
NPM3	1	0.133106	1	0	ET 1
MCM3AP	1	0.380978	1	0	ET 1
EEF1E1	1	0.164087	1	0	ET 1
SSBP1	1	0.100969	1	0	ET 1
ANO10	1	0.367531	1	0	ET 1
RPL28	1	-0.0468298	1	0	ET 1
LGALS3BP	1	0.360381	1	0	ET 1
H2AFZ	1	0.134766	1	0	ET 1
POP7	1	0.244513	1	0	ET 1
HMGN1	1	0.0674027	1	0	ET 1
CALM1	1	0.160854	1	0	ET 1
PGD	1	0.195183	1	0	ET 1
MALSU1	1	0.262027	1	0	ET 1
PPP2R1B	1	0.317305	1	0	ET 1
C19orf53	1	0.143486	1	0	ET 1
NACA	1	-0.0528443	1	0	ET 1
ATP5G1	1	0.110317	1	0	ET 1
ACSL3	1	0.186129	1	0	ET 1
NDUFA1	1	0.168764	1	0	ET 1
CYCS	1	0.154402	1	0	ET 1
SPCS1	1	0.118835	1	0	ET 1
POLR2J	1	0.132848	1	0	ET 1
PEBP1	1	0.0794258	1	0	ET 1
JUND	1	-0.183921	1	0	ET 1
TARS	1	0.110301	1	0	ET 1
RPL41	1	-0.0530618	1	0	ET 1
HYOU1	1	0.59082	1	0	ET 1
CCT2	1	0.111054	1	0	ET 1
COX8A	1	0.0973441	1	0	ET 1
HAT1	1	0.110375	1	0	ET 1
ELAC2	1	0.226938	1	0	ET 1
SAMM50	1	0.171697	1	0	ET 1
PAICS	1	0.106398	1	0	ET 1
RP11-65I12.1	1	neg inf	1	0	ET 1
